# Nutritional quality and genetic differences of five amaranth cultivars revealed by metabolome profiling and whole-genome sequencing

**DOI:** 10.1101/2025.03.03.641344

**Authors:** Khalid Sedeek, Andrea Zuccolo, Umair Ali Toor, Krishnaveni Sanikommu, Sunitha Kantharajappa, Luis Riveraserna, Rod A. Wing, Magdy M. Mahfouz

**Author notes:** Correspondence: Magdy Mahfouz.

## Abstract

**Background:** Amaranth (*Amaranthus* spp.) has high nutritional quality, with edible grain and leaves, and many agronomic advantages, making it a promising part of the solution for global food insecurity. However, we lack comprehensive metabolomic and genome sequence data for many cultivars. To support the improvement of this versatile, sustainable crop, a detailed metabolome profiling of the edible grains and leaves and genome sequencing resources is required for the widely cultivated grain amaranth cultivars such as Coral Fountain (CF), Emerald Tassels (ET), Golden Giant (GG), Hopi Red Dye (HR), and New Mexico (NM).

**Results:** Through a non-targeted high-throughput metabolic profiling using ultra-performance liquid chromatography-tandem mass spectrometry, we precisely determined the whole-grain and leaf metabolites of these five cultivars. This analysis identified 426 and 420 metabolites with known chemical structures in the grain and leaf, respectively. The five amaranth cultivars differed significantly in the levels of several nutritionally valuable compounds in grains and leaves, including sulfur amino acids, vitamins, and chlorogenic acids, as well as potentially anti-nutritive compounds, such as oxalate and raffinose family oligosaccharides. On average, the cultivars CF and ET had more favorable levels of most identified health-promoting compounds compared to GG, HR, and NM. In addition, we provide high-quality reference genome sequences for the five cultivars using the PacBio Sequel II sequencing platform with an estimated genome size of 465–483 Mb comprising 46.9–48.7% repetitive elements. We generated an iso-seq library from different amaranth plant parts and utilized it to predict the amaranth genes and annotate their function into their respective gene ontology terms.

**Conclusions:** These resources will assist in breeding improved amaranth varieties and identifying targeted genes for trait modification and advancement through genome editing and engineering technologies.
