## Supplementary material for "Nutritional quality and genetic differences of five amaranth cultivars revealed by metabolome profiling and whole-genome sequencing": Table S5

### Sheet: Box Plots grain metabolites
Table S5: Boxplot of the grain metabolites
Boxplot		Biochemical Name	Super Pathway	Sub Pathway	Pathway Order	Comp ID
		glycine	Amino Acid	Serine family (phosphoglycerate derived)	1	58
		serine	Amino Acid	Serine family (phosphoglycerate derived)	3	1648
		N-acetylserine	Amino Acid	Serine family (phosphoglycerate derived)	7	37076
		sulfate*	Amino Acid	Serine family (phosphoglycerate derived)	11	46960
		cysteine	Amino Acid	Serine family (phosphoglycerate derived)	12	1868
		cysteine sulfinic acid	Amino Acid	Serine family (phosphoglycerate derived)	15	37443
		S-carboxymethyl-cysteine	Amino Acid	Serine family (phosphoglycerate derived)	18	47897
		hypotaurine	Amino Acid	Serine family (phosphoglycerate derived)	21	590
		taurine	Amino Acid	Serine family (phosphoglycerate derived)	22	2125
		N-acetyltaurine	Amino Acid	Serine family (phosphoglycerate derived)	23	48187
		quinate	Amino Acid	Aromatic amino acid metabolism (PEP derived)	40	18335
		anthranilate	Amino Acid	Aromatic amino acid metabolism (PEP derived)	46	57746
		tryptophan	Amino Acid	Aromatic amino acid metabolism (PEP derived)	48	54
		3-indoleglyoxylic acid	Amino Acid	Aromatic amino acid metabolism (PEP derived)	53	63583
		tryptamine	Amino Acid	Aromatic amino acid metabolism (PEP derived)	56	6104
		serotonin	Amino Acid	Aromatic amino acid metabolism (PEP derived)	58	2342
		methyl indole-3-acetate	Amino Acid	Aromatic amino acid metabolism (PEP derived)	59	1584
		kynurenate	Amino Acid	Aromatic amino acid metabolism (PEP derived)	62	1417
		kynurenine	Amino Acid	Aromatic amino acid metabolism (PEP derived)	63	15140
		3-formylindole	Amino Acid	Aromatic amino acid metabolism (PEP derived)	72	62863
		phenylalanine	Amino Acid	Aromatic amino acid metabolism (PEP derived)	75	64
		phenethylamine	Amino Acid	Aromatic amino acid metabolism (PEP derived)	76	12142
		phenylacetylglycine	Amino Acid	Aromatic amino acid metabolism (PEP derived)	82	33945
		phenylacetylglutamine	Amino Acid	Aromatic amino acid metabolism (PEP derived)	85	35126
		tyrosine	Amino Acid	Aromatic amino acid metabolism (PEP derived)	87	1299
		tyramine	Amino Acid	Aromatic amino acid metabolism (PEP derived)	88	1603
		dopamine	Amino Acid	Aromatic amino acid metabolism (PEP derived)	92	12130
		3-(4-hydroxyphenyl)lactate	Amino Acid	Aromatic amino acid metabolism (PEP derived)	99	32197
		3-methoxytyrosine	Amino Acid	Aromatic amino acid metabolism (PEP derived)	104	12017
		O-sulfo-tyrosine	Amino Acid	Aromatic amino acid metabolism (PEP derived)	111	45413
		N-acetylphenylalanine	Amino Acid	Aromatic amino acid metabolism (PEP derived)	112	33950
		o-tyrosine	Amino Acid	Aromatic amino acid metabolism (PEP derived)	123	43392
		N-formylphenylalanine	Amino Acid	Aromatic amino acid metabolism (PEP derived)	124	48433
		aspartate	Amino Acid	Aspartate family (OAA derived)	153	443
		threonine	Amino Acid	Aspartate family (OAA derived)	159	1284
		asparagine	Amino Acid	Aspartate family (OAA derived)	163	512
		lysine	Amino Acid	Aspartate family (OAA derived)	166	1301
		N6-methyllysine	Amino Acid	Aspartate family (OAA derived)	167	62860
		N6,N6-dimethyllysine	Amino Acid	Aspartate family (OAA derived)	168	62862
		fructosyllysine	Amino Acid	Aspartate family (OAA derived)	169	46227
		saccharopine	Amino Acid	Aspartate family (OAA derived)	171	1495
		pipecolate	Amino Acid	Aspartate family (OAA derived)	172	1444
		2-hydroxyadipate	Amino Acid	Aspartate family (OAA derived)	175	31934
		6-oxopiperidine-2-carboxylate	Amino Acid	Aspartate family (OAA derived)	177	43231
		methionine	Amino Acid	Aspartate family (OAA derived)	184	1302
		S-adenosylhomocysteine (SAH)	Amino Acid	Aspartate family (OAA derived)	186	42382
		5-methylthioadenosine (MTA)	Amino Acid	Aspartate family (OAA derived)	188	1419
		5-methylthioribose**	Amino Acid	Aspartate family (OAA derived)	190	62100
		methionine sulfone	Amino Acid	Aspartate family (OAA derived)	193	44878
		methionine sulfoxide	Amino Acid	Aspartate family (OAA derived)	194	18374
		S-methylmethionine	Amino Acid	Aspartate family (OAA derived)	195	38127
		N-acetylmethionine sulfoxide	Amino Acid	Aspartate family (OAA derived)	198	45428
		N6-acetyllysine	Amino Acid	Aspartate family (OAA derived)	203	36752
		N6,N6,N6-trimethyllysine	Amino Acid	Aspartate family (OAA derived)	204	1498
		alanine	Amino Acid	Aspartate family (OAA derived)	206	1126
		N-acetylalanine	Amino Acid	Aspartate family (OAA derived)	207	1585
		N,N-dimethylalanine	Amino Acid	Aspartate family (OAA derived)	208	63151
		N-acetylasparagine	Amino Acid	Aspartate family (OAA derived)	211	33942
		N-acetylmethionine	Amino Acid	Aspartate family (OAA derived)	214	1589
		N-methylpipecolate	Amino Acid	Aspartate family (OAA derived)	219	47101
		2-methylcitrate/homocitrate	Amino Acid	Aspartate family (OAA derived)	236	52282
		phenylacetylaspartate	Amino Acid	Aspartate family (OAA derived)	237	63158
		histidine	Amino Acid	Glutamate family (alpha-ketoglutarate derived)	241	59
		histidine betaine (hercynine)*	Amino Acid	Glutamate family (alpha-ketoglutarate derived)	244	62278
		imidazole lactate	Amino Acid	Glutamate family (alpha-ketoglutarate derived)	245	15716
		1-methyl-5-imidazoleacetate	Amino Acid	Glutamate family (alpha-ketoglutarate derived)	247	62946
		1-methyl-5-imidazolelactate	Amino Acid	Glutamate family (alpha-ketoglutarate derived)	248	64596
		2-pyrrolidinone	Amino Acid	Glutamate family (alpha-ketoglutarate derived)	249	31675
		3-methylhistidine	Amino Acid	Glutamate family (alpha-ketoglutarate derived)	250	15677
		arginine	Amino Acid	Glutamate family (alpha-ketoglutarate derived)	256	1638
		carboxyethyl-GABA	Amino Acid	Glutamate family (alpha-ketoglutarate derived)	260	40007
		citrulline	Amino Acid	Glutamate family (alpha-ketoglutarate derived)	261	2132
		dimethylarginine (SDMA + ADMA)	Amino Acid	Glutamate family (alpha-ketoglutarate derived)	263	36808
		glutamate	Amino Acid	Glutamate family (alpha-ketoglutarate derived)	266	57
		glutamate, gamma-methyl ester	Amino Acid	Glutamate family (alpha-ketoglutarate derived)	267	33487
		glutamine	Amino Acid	Glutamate family (alpha-ketoglutarate derived)	268	53
		homocitrulline	Amino Acid	Glutamate family (alpha-ketoglutarate derived)	272	22138
		N-acetylarginine	Amino Acid	Glutamate family (alpha-ketoglutarate derived)	273	33953
		N-acetylglutamate	Amino Acid	Glutamate family (alpha-ketoglutarate derived)	274	15720
		N-acetylglutamine	Amino Acid	Glutamate family (alpha-ketoglutarate derived)	275	33943
		N-acetylhistidine	Amino Acid	Glutamate family (alpha-ketoglutarate derived)	276	33946
		N-acetylproline	Amino Acid	Glutamate family (alpha-ketoglutarate derived)	278	34387
		ornithine	Amino Acid	Glutamate family (alpha-ketoglutarate derived)	280	1493
		3-amino-2-piperidone	Amino Acid	Glutamate family (alpha-ketoglutarate derived)	281	62853
		proline	Amino Acid	Glutamate family (alpha-ketoglutarate derived)	283	1898
		2-amino-4-cyanobutanoate	Amino Acid	Glutamate family (alpha-ketoglutarate derived)	286	46225
		stachydrine	Amino Acid	Glutamate family (alpha-ketoglutarate derived)	287	34384
		trans-4-hydroxyproline	Amino Acid	Glutamate family (alpha-ketoglutarate derived)	291	32306
		N-methylproline	Amino Acid	Glutamate family (alpha-ketoglutarate derived)	292	37431
		urea	Amino Acid	Glutamate family (alpha-ketoglutarate derived)	294	1670
		N-methylglutamate	Amino Acid	Glutamate family (alpha-ketoglutarate derived)	299	31532
		1-methylhistidine	Amino Acid	Glutamate family (alpha-ketoglutarate derived)	303	30460
		N-delta-acetylornithine	Amino Acid	Glutamate family (alpha-ketoglutarate derived)	307	43249
		N-monomethylarginine	Amino Acid	Glutamate family (alpha-ketoglutarate derived)	311	43586
		4-guanidinobutanoate	Amino Acid	Glutamate family (alpha-ketoglutarate derived)	312	15681
		4-imidazoleacetate	Amino Acid	Glutamate family (alpha-ketoglutarate derived)	314	32349
		guanidinoacetate	Amino Acid	Glutamate family (alpha-ketoglutarate derived)	320	43802
		beta-guanidinopropanoate	Amino Acid	Glutamate family (alpha-ketoglutarate derived)	325	35101
		isoleucine	Amino Acid	Branched Chain Amino Acids (OAA derived)	335	1125
		2,3-dihydroxyisovalerate	Amino Acid	Branched Chain Amino Acids (pyruvate derived)	354	38276
		5-hydroxylysine	Amino Acid	Branched Chain Amino Acids (pyruvate derived)	363	15685
		alpha-hydroxyisovalerate	Amino Acid	Branched Chain Amino Acids (pyruvate derived)	366	46537
		beta-hydroxyisovalerate	Amino Acid	Branched Chain Amino Acids (pyruvate derived)	367	12129
		leucine	Amino Acid	Branched Chain Amino Acids (pyruvate derived)	368	60
		methylmalonate (MMA)	Amino Acid	Branched Chain Amino Acids (pyruvate derived)	370	1496
		methylsuccinate	Amino Acid	Branched Chain Amino Acids (pyruvate derived)	371	15745
		valine	Amino Acid	Branched Chain Amino Acids (pyruvate derived)	381	1649
		2-isopropylmalate	Amino Acid	Branched Chain Amino Acids (pyruvate derived)	382	15667
		3-methylglutaconate	Amino Acid	Branched Chain Amino Acids (pyruvate derived)	393	57747
		valine betaine	Amino Acid	Branched Chain Amino Acids (pyruvate derived)	409	57686
		agmatine	Amino Acid	Amines and polyamines	410	15496
		spermidine	Amino Acid	Amines and polyamines	413	485
		N-acetylputrescine	Amino Acid	Amines and polyamines	419	37496
		N-acetyl-isoputreanine	Amino Acid	Amines and polyamines	422	62309
		gamma-glutamylcysteine	Amino Acid	Glutathione metabolism	433	1778
		glutathione, oxidized (GSSG)	Amino Acid	Glutathione metabolism	434	27727
		glutathione, reduced (GSH)	Amino Acid	Glutathione metabolism	435	2127
		ophthalmate	Amino Acid	Glutathione metabolism	437	34592
		cysteine-glutathione disulfide	Amino Acid	Glutathione metabolism	439	35159
		cysteinylglycine	Amino Acid	Glutathione metabolism	440	35637
		gamma-glutamylalanine	Amino Acid	Glutathione metabolism	442	37063
		gamma-glutamylglutamine	Amino Acid	Glutathione metabolism	444	2730
		gamma-glutamylhistidine	Amino Acid	Glutathione metabolism	446	18245
		gamma-glutamylisoleucine*	Amino Acid	Glutathione metabolism	447	34456
		gamma-glutamylmethionine	Amino Acid	Glutathione metabolism	450	44872
		gamma-glutamylvaline	Amino Acid	Glutathione metabolism	455	43829
		5-oxoproline	Amino Acid	Glutathione metabolism	456	1494
		S-methylglutathione	Amino Acid	Glutathione metabolism	457	33944
		glucose	Carbohydrate	Glycolysis	466	48152
		glucuronate	Carbohydrate	Glycolysis	475	15443
		citrate	Carbohydrate	TCA cycle	487	1564
		aconitate [cis or trans]	Carbohydrate	TCA cycle	488	46173
		isocitrate	Carbohydrate	TCA cycle	493	12110
		alpha-ketoglutarate	Carbohydrate	TCA cycle	494	528
		succinate	Carbohydrate	TCA cycle	495	1437
		fumarate	Carbohydrate	TCA cycle	496	1643
		maleate	Carbohydrate	TCA cycle	497	20676
		malate	Carbohydrate	TCA cycle	498	1303
		sedoheptulose	Carbohydrate	Calvin cycle and pentose phosphate	514	53237
		oxalate (ethanedioate)	Carbohydrate	Photorespiration	517	20694
		glycerate	Carbohydrate	Photorespiration	521	1572
		erythronate*	Carbohydrate	Amino sugar and nucleotide sugar	531	42420
		ribitol	Carbohydrate	Amino sugar and nucleotide sugar	545	15772
		ribonate	Carbohydrate	Amino sugar and nucleotide sugar	546	27731
		arabonate/xylonate	Carbohydrate	Amino sugar and nucleotide sugar	564	48255
		arabitol/xylitol	Carbohydrate	Amino sugar and nucleotide sugar	567	48885
		N-acetylglucosamine/N-acetylgalactosamine	Carbohydrate	Amino sugar and nucleotide sugar	569	46539
		lyxonate	Carbohydrate	Amino sugar and nucleotide sugar	571	61858
		pentose acid*	Carbohydrate	Amino sugar and nucleotide sugar	580	63264
		inositol 1-phosphate (I1P)	Carbohydrate	Inositol metabolism	584	43849
		myo-inositol	Carbohydrate	Inositol metabolism	587	1124
		3-deoxyoctulosonate	Carbohydrate	Sucrose, glucose,fructose metabolism	602	43805
		fructose	Carbohydrate	Sucrose, glucose,fructose metabolism	608	48195
		galactinol	Carbohydrate	Sucrose, glucose,fructose metabolism	610	34706
		galactonate	Carbohydrate	Sucrose, glucose,fructose metabolism	612	27719
		mannitol/sorbitol	Carbohydrate	Sucrose, glucose,fructose metabolism	624	46142
		mannonate*	Carbohydrate	Sucrose, glucose,fructose metabolism	640	62864
		raffinose	Carbohydrate	Sucrose, glucose,fructose metabolism	649	586
		stachyose	Carbohydrate	Sucrose, glucose,fructose metabolism	655	15960
		sucrose	Carbohydrate	Sucrose, glucose,fructose metabolism	656	1519
		trehalose	Carbohydrate	Sucrose, glucose,fructose metabolism	659	15573
		verbascose	Carbohydrate	Sucrose, glucose,fructose metabolism	664	37132
		methyl glucopyranoside (alpha + beta)	Carbohydrate	Sucrose, glucose,fructose metabolism	679	46144
		gluconate	Carbohydrate	Sucrose, glucose,fructose metabolism	681	587
		maltitol/lactitol/cellobiotol/palatinol	Carbohydrate	Sucrose, glucose,fructose metabolism	687	57379
		tetradecadienoate (14:2)*	Lipids	Free fatty acid	718	62850
		oleate/vaccenate (18:1)	Lipids	Free fatty acid	747	52285
		erucate (22:1n9)	Lipids	Free fatty acid	753	1552
		linoleate (18:2n6)	Lipids	Free fatty acid	759	1105
		dihomo-linoleate (20:2n6)	Lipids	Free fatty acid	760	17805
		linolenate [alpha or gamma; (18:3n3 or 6)]	Lipids	Free fatty acid	764	34035
		docosahexaenoate (DHA; 22:6n3)	Lipids	Free fatty acid	774	44675
		2,3-dihydroxy-2-methylbutyrate	Lipids	Fatty acid, hydroxy	781	57547
		2-hydroxyglutarate	Lipids	Fatty acid, hydroxy	785	52294
		3-hydroxyadipate	Lipids	Fatty acid, hydroxy	800	62069
		3-hydroxymyristate	Lipids	Fatty acid, hydroxy	813	21158
		2-hydroxypalmitate	Lipids	Fatty acid, hydroxy	815	35675
		3-hydroxypalmitate	Lipids	Fatty acid, hydroxy	816	27503
		2-hydroxyarachidate*	Lipids	Fatty acid, hydroxy	826	61700
		2-hydroxybehenate	Lipids	Fatty acid, hydroxy	828	57663
		9,10-DiHOME	Lipids	Oxylipins	838	38399
		12,13-DiHOME	Lipids	Oxylipins	839	38395
		13-HODE + 9-HODE	Lipids	Oxylipins	843	37752
		palmitoylcholine	Lipids	Fatty acid ester	879	52944
		linoleoylcholine*	Lipids	Fatty acid ester	881	57463
		oleoylcholine	Lipids	Fatty acid ester	884	53260
		palmitoyl ethanolamide	Lipids	Fatty acid amide	907	38165
		linoleoyl ethanolamide	Lipids	Fatty acid amide	909	52608
		oleoyl ethanolamide	Lipids	Fatty acid amide	910	38102
		linolenoyl ethanolamide	Lipids	Fatty acid amide	912	62746
		N,N-dimethyl-5-aminovalerate	Lipids	Fatty acid, Amino	922	62819
		N,N,N-trimethyl-5-aminovalerate	Lipids	Fatty acid, Amino	923	57687
		malonate	Lipids	Fatty acid, Dicarboxylate	933	15872
		ethylmalonate	Lipids	Fatty acid, Dicarboxylate	935	15765
		glutarate (C5-DC)	Lipids	Fatty acid, Dicarboxylate	936	396
		azelate (C9-DC)	Lipids	Fatty acid, Dicarboxylate	947	18362
		sebacate (C10-DC)	Lipids	Fatty acid, Dicarboxylate	948	32398
		undecenedioate (C11:1-DC)*	Lipids	Fatty acid, Dicarboxylate	950	63211
		dodecenedioate (C12:1-DC)*	Lipids	Fatty acid, Dicarboxylate	952	61864
		hexadecanedioate (C16-DC)	Lipids	Fatty acid, Dicarboxylate	957	35678
		octadecenedioate (C18:1-DC)	Lipids	Fatty acid, Dicarboxylate	960	61861
		octadecadienedioate (C18:2-DC)*	Lipids	Fatty acid, Dicarboxylate	961	61860
		docosadioate (C22-DC)	Lipids	Fatty acid, Dicarboxylate	965	39837
		1-palmitoyl-2-linoleoyl-GPA (16:0/18:2)*	Lipids	Phospholipids	1058	52679
		1,2-dilinoleoyl-GPA (18:2/18:2)*	Lipids	Phospholipids	1065	52680
		1-myristoyl-2-palmitoyl-GPC (14:0/16:0)	Lipids	Phospholipids	1075	19258
		1,2-dipalmitoyl-GPC (16:0/16:0)	Lipids	Phospholipids	1081	19130
		1-palmitoyl-2-palmitoleoyl-GPC (16:0/16:1)*	Lipids	Phospholipids	1082	52470
		1-palmitoyl-2-stearoyl-GPC (16:0/18:0)	Lipids	Phospholipids	1083	52616
		1-palmitoyl-2-oleoyl-GPC (16:0/18:1)	Lipids	Phospholipids	1084	52461
		1-palmitoyl-2-linoleoyl-GPC (16:0/18:2)	Lipids	Phospholipids	1085	42446
		1-palmitoyl-2-(hydroxylinoleoyl)-GPC (16:0/18:2(OH))*	Lipids	Phospholipids	1086	57415
		1-palmitoleoyl-2-linolenoyl-GPC (16:1/18:3)*	Lipids	Phospholipids	1096	53180
		1-stearoyl-2-oleoyl-GPC (18:0/18:1)	Lipids	Phospholipids	1102	52438
		1,2-dioleoyl-GPC (18:1/18:1)	Lipids	Phospholipids	1108	52457
		1-oleoyl-2-linoleoyl-GPC (18:1/18:2)*	Lipids	Phospholipids	1109	52453
		1-oleoyl-2-eicosenoyl-GPC (18:1/20:1)*	Lipids	Phospholipids	1111	55011
		1,2-dilinoleoyl-GPC (18:2/18:2)	Lipids	Phospholipids	1117	52603
		1-linoleoyl-2-linolenoyl-GPC (18:2/18:3)*	Lipids	Phospholipids	1118	53176
		phosphatidylcholine (18:0/20:2, 20:0/18:2)*	Lipids	Phospholipids	1123	53192
		1,2-dilinoleoyl-GPI (18:2/18:2)*	Lipids	Phospholipids	1124	52734
		1-palmitoyl-2-palmitoleoyl-GPE (16:0/16:1)*	Lipids	Phospholipids	1125	52471
		1-palmitoyl-2-linoleoyl-GPE (16:0/18:2)	Lipids	Phospholipids	1127	42449
		1-palmitoyl-2-oleoyl-GPE (16:0/18:1)	Lipids	Phospholipids	1128	19263
		1-stearoyl-2-oleoyl-GPE (18:0/18:1)	Lipids	Phospholipids	1132	42448
		1,2-dioleoyl-GPE (18:1/18:1)	Lipids	Phospholipids	1139	52609
		1-oleoyl-2-linoleoyl-GPE (18:1/18:2)*	Lipids	Phospholipids	1140	52687
		1,2-dipalmitoyl-GPE (16:0/16:0)*	Lipids	Phospholipids	1141	57341
		1,2-dilinoleoyl-GPE (18:2/18:2)*	Lipids	Phospholipids	1143	53174
		1-linoleoyl-2-linolenoyl-GPE (18:2/18:3)*	Lipids	Phospholipids	1144	53184
		1-palmitoyl-2-linoleoyl-GPS (16:0/18:2)	Lipids	Phospholipids	1151	52618
		1-palmitoyl-2-linoleoyl-GPG (16:0/18:2)	Lipids	Phospholipids	1157	52628
		1,2-dioleoyl-GPG (18:1/18:1)	Lipids	Phospholipids	1158	19142
		1-palmitoyl-2-oleoyl-GPG (16:0/18:1)	Lipids	Phospholipids	1159	52448
		1-oleoyl-2-linoleoyl-GPG (18:1/18:2)*	Lipids	Phospholipids	1168	57400
		1-palmitoyl-2-oleoyl-GPI (16:0/18:1)*	Lipids	Phospholipids	1170	52669
		1-palmitoyl-2-linoleoyl-GPI (16:0/18:2)	Lipids	Phospholipids	1171	52450
		1-stearoyl-2-oleoyl-GPI (18:0/18:1)*	Lipids	Phospholipids	1175	52726
		1,2-dioleoyl-GPI (18:1/18:1)	Lipids	Phospholipids	1179	52619
		1-oleoyl-2-linoleoyl-GPI (18:1/18:2)*	Lipids	Phospholipids	1180	52451
		1-palmitoyl-GPA (16:0)	Lipids	Lyso-phospholipids	1210	34428
		1-oleoyl-GPA (18:1)	Lipids	Lyso-phospholipids	1216	36812
		1-myristoyl-GPC (14:0)	Lipids	Lyso-phospholipids	1219	45453
		1-palmitoyl-GPC (16:0)	Lipids	Lyso-phospholipids	1221	33955
		1-palmitoleoyl-GPC (16:1)*	Lipids	Lyso-phospholipids	1222	33230
		1-stearoyl-GPC (18:0)	Lipids	Lyso-phospholipids	1224	33961
		1-oleoyl-GPC (18:1)	Lipids	Lyso-phospholipids	1225	48258
		1-linoleoyl-GPC (18:2)	Lipids	Lyso-phospholipids	1226	34419
		1-linolenoyl-GPC (18:3)*	Lipids	Lyso-phospholipids	1227	45951
		1-eicosenoyl-GPC (20:1)*	Lipids	Lyso-phospholipids	1231	44560
		1-palmitoyl-GPE (16:0)	Lipids	Lyso-phospholipids	1243	35631
		1-stearoyl-GPE (18:0)	Lipids	Lyso-phospholipids	1246	42398
		1-oleoyl-GPE (18:1)	Lipids	Lyso-phospholipids	1247	35628
		1-linoleoyl-GPE (18:2)*	Lipids	Lyso-phospholipids	1248	36600
		1-linoleoyl-GPS (18:2)*	Lipids	Lyso-phospholipids	1258	43676
		1-palmitoyl-GPG (16:0)*	Lipids	Lyso-phospholipids	1259	45970
		1-oleoyl-GPG (18:1)*	Lipids	Lyso-phospholipids	1262	45968
		1-linoleoyl-GPG (18:2)*	Lipids	Lyso-phospholipids	1263	54885
		1-palmitoyl-GPI (16:0)	Lipids	Lyso-phospholipids	1266	35305
		1-stearoyl-GPI (18:0)	Lipids	Lyso-phospholipids	1268	19324
		1-oleoyl-GPI (18:1)	Lipids	Lyso-phospholipids	1269	36602
		1-linoleoyl-GPI (18:2)*	Lipids	Lyso-phospholipids	1270	36594
		2-palmitoyl-GPC (16:0)*	Lipids	Lyso-phospholipids	1275	35253
		2-oleoyl-GPC (18:1)*	Lipids	Lyso-phospholipids	1278	48259
		2-linoleoyl-GPC (18:2)*	Lipids	Lyso-phospholipids	1279	35257
		2-oleoyl-GPE (18:1)*	Lipids	Lyso-phospholipids	1287	45455
		2-linoleoyl-GPE (18:2)*	Lipids	Lyso-phospholipids	1288	34666
		2-palmitoyl-GPG (16:0)*	Lipids	Lyso-phospholipids	1293	45982
		2-oleoyl-GPG (18:1)*	Lipids	Lyso-phospholipids	1295	46196
		2-oleoyl-GPI (18:1)*	Lipids	Lyso-phospholipids	1298	37232
		glycerol 3-phosphate	Lipids	Phospholipid Metabolism	1313	43847
		glycerophosphoethanolamine	Lipids	Phospholipid Metabolism	1316	37455
		glycerophosphorylcholine (GPC)	Lipids	Phospholipid Metabolism	1317	15990
		glycerophosphoinositol*	Lipids	Phospholipid Metabolism	1318	47155
		glycerophosphoglycerol	Lipids	Phospholipid Metabolism	1319	48857
		choline	Lipids	Choline metabolism	1325	15506
		choline phosphate	Lipids	Choline metabolism	1326	34396
		betaine	Lipids	Choline metabolism	1329	3141
		dimethylglycine	Lipids	Choline metabolism	1330	5086
		2-dimethylaminoethanol	Lipids	Choline metabolism	1332	42562
		glycerol	Lipids	Glycerolipid Metabolism	1334	15122
		1-palmitoylglycerol (16:0)	Lipids	Glycerolipids - Monoacyl	1340	21127
		1-oleoylglycerol (18:1)	Lipids	Glycerolipids - Monoacyl	1345	21184
		1-linoleoylglycerol (18:2)	Lipids	Glycerolipids - Monoacyl	1346	27447
		1-linolenoylglycerol (18:3)	Lipids	Glycerolipids - Monoacyl	1347	34393
		2-oleoylglycerol (18:1)	Lipids	Glycerolipids - Monoacyl	1360	21232
		2-linoleoylglycerol (18:2)	Lipids	Glycerolipids - Monoacyl	1361	32506
		palmitoyl-oleoyl-glycerol (16:0/18:1) [2]*	Lipids	Glycerolipids - Diacyl	1380	54942
		palmitoyl-linoleoyl-glycerol (16:0/18:2) [1]*	Lipids	Glycerolipids - Diacyl	1381	52633
		palmitoyl-linoleoyl-glycerol (16:0/18:2) [2]*	Lipids	Glycerolipids - Diacyl	1382	52634
		palmitoyl-linolenoyl-glycerol (16:0/18:3) [2]*	Lipids	Glycerolipids - Diacyl	1383	54965
		diacylglycerol (16:1/18:2 [2], 16:0/18:3 [1])*	Lipids	Glycerolipids - Diacyl	1390	54966
		stearoyl-linoleoyl-glycerol (18:0/18:2) [2]*	Lipids	Glycerolipids - Diacyl	1393	54947
		oleoyl-oleoyl-glycerol (18:1/18:1) [1]*	Lipids	Glycerolipids - Diacyl	1397	54945
		oleoyl-oleoyl-glycerol (18:1/18:1) [2]*	Lipids	Glycerolipids - Diacyl	1398	54946
		oleoyl-linoleoyl-glycerol (18:1/18:2) [1]	Lipids	Glycerolipids - Diacyl	1400	46798
		oleoyl-linoleoyl-glycerol (18:1/18:2) [2]	Lipids	Glycerolipids - Diacyl	1401	46799
		linoleoyl-linoleoyl-glycerol (18:2/18:2) [1]*	Lipids	Glycerolipids - Diacyl	1406	54968
		linoleoyl-linoleoyl-glycerol (18:2/18:2) [2]*	Lipids	Glycerolipids - Diacyl	1407	54969
		linoleoyl-linolenoyl-glycerol (18:2/18:3) [1]*	Lipids	Glycerolipids - Diacyl	1408	54963
		linoleoyl-linolenoyl-glycerol (18:2/18:3) [2]*	Lipids	Glycerolipids - Diacyl	1409	54964
		1-palmitoyl-2-linoleoyl-galactosylglycerol (16:0/18:2)*	Lipids	Galactolipids	1415	54901
		1,2-dilinoleoyl-galactosylglycerol (18:2/18:2)*	Lipids	Galactolipids	1418	54899
		1-linoleoyl-2-linolenoyl-galactosylglycerol (18:2/18:3)*	Lipids	Galactolipids	1419	54898
		1,2-dilinolenoyl-galactosylglycerol (18:3/18:3)*	Lipids	Galactolipids	1421	54891
		1-palmitoyl-2-linoleoyl-digalactosylglycerol (16:0/18:2)*	Lipids	Galactolipids	1422	54887
		1-palmitoyl-2-linolenoyl-digalactosylglycerol (16:0/18:3)	Lipids	Galactolipids	1423	54893
		1,2-dilinoleoyl-digalactosylglycerol (18:2/18:2)*	Lipids	Galactolipids	1425	54897
		1-linoleoyl-2-linolenoyl-digalactosylglycerol (18:2/18:3)*	Lipids	Galactolipids	1426	54896
		1,2-dilinolenoyl-digalactosylglycerol (18:3/18:3)	Lipids	Galactolipids	1428	54892
		galactosylglycerol	Lipids	Galactolipids	1429	57345
		digalactosylglycerol*	Lipids	Galactolipids	1430	57346
		1-linoleoyl-galactosylglycerol (18:2)*	Lipids	Lyso-galactolipids	1433	62376
		1-linolenoyl-galactosylglycerol (18:3)*	Lipids	Lyso-galactolipids	1434	62364
		1-linoleoyl-digalactosylglycerol (18:2)*	Lipids	Lyso-galactolipids	1437	62377
		sphinganine	Lipids	Sphingolipid	1444	17769
		phytosphingosine	Lipids	Sphingolipid	1447	1510
		dehydrophytosphingosine*	Lipids	Sphingolipid	1448	63037
		N-palmitoyl-phytosphingosine (t18:0/16:0)	Lipids	Sphingolipid	1450	62881
		sphingadienine	Lipids	Sphingolipid	1452	57426
		N-palmitoyl-sphinganine (d18:0/16:0)	Lipids	Sphingolipid	1460	52604
		pantothenate	Cofactors, Prosthetic Groups, Electron Carriers	CoA metabolism	1548	1508
		nicotinamide riboside	Cofactors, Prosthetic Groups, Electron Carriers	Nicotinate and nicotinamide metabolism	1566	33013
		nicotinate	Cofactors, Prosthetic Groups, Electron Carriers	Nicotinate and nicotinamide metabolism	1567	1504
		nicotinate ribonucleoside	Cofactors, Prosthetic Groups, Electron Carriers	Nicotinate and nicotinamide metabolism	1571	33471
		trigonelline (N'-methylnicotinate)	Cofactors, Prosthetic Groups, Electron Carriers	Nicotinate and nicotinamide metabolism	1572	32401
		methylphosphate	Cofactors, Prosthetic Groups, Electron Carriers	Oxidative phosphorylation	1591	37070
		phosphate	Cofactors, Prosthetic Groups, Electron Carriers	Oxidative phosphorylation	1592	42109
		carnitine	Cofactors, Prosthetic Groups, Electron Carriers	Carnitine metabolism	1595	15500
		deoxycarnitine	Cofactors, Prosthetic Groups, Electron Carriers	Carnitine metabolism	1596	36747
		threonate	Cofactors, Prosthetic Groups, Electron Carriers	Ascorbate metabolism	1610	27738
		gulonate*	Cofactors, Prosthetic Groups, Electron Carriers	Ascorbate metabolism	1611	46957
		5-(2-hydroxyethyl)-4-methylthiazole	Cofactors, Prosthetic Groups, Electron Carriers	Thiamine metabolism	1619	27673
		thiamin (vitamin B1)	Cofactors, Prosthetic Groups, Electron Carriers	Thiamine metabolism	1620	5341
		alpha-tocopherol	Cofactors, Prosthetic Groups, Electron Carriers	Tocopherol metabolism	1623	1561
		delta-tocopherol	Cofactors, Prosthetic Groups, Electron Carriers	Tocopherol metabolism	1626	33418
		gamma-tocopherol/beta-tocopherol	Cofactors, Prosthetic Groups, Electron Carriers	Tocopherol metabolism	1629	52473
		pyridoxal	Cofactors, Prosthetic Groups, Electron Carriers	Vitamin B metabolism (B6 or B12)	1632	1651
		pyridoxamine	Cofactors, Prosthetic Groups, Electron Carriers	Vitamin B metabolism (B6 or B12)	1634	2150
		pyridoxate	Cofactors, Prosthetic Groups, Electron Carriers	Vitamin B metabolism (B6 or B12)	1635	31555
		pyridoxine (vitamin B6)	Cofactors, Prosthetic Groups, Electron Carriers	Vitamin B metabolism (B6 or B12)	1636	608
		heme	Cofactors, Prosthetic Groups, Electron Carriers	Chlorophyll and heme metabolism	1646	41754
		1-methyladenine	Nucleotide	Purine metabolism	1651	1527
		2'-deoxyadenosine	Nucleotide	Purine metabolism	1653	1553
		7-methylguanine	Nucleotide	Purine metabolism	1658	35114
		adenine	Nucleotide	Purine metabolism	1661	554
		adenosine	Nucleotide	Purine metabolism	1662	555
		adenosine 5'-monophosphate (AMP)	Nucleotide	Purine metabolism	1667	32342
		N6-carbamoylthreonyladenosine	Nucleotide	Purine metabolism	1670	35157
		allantoic acid	Nucleotide	Purine metabolism	1673	33434
		allantoin	Nucleotide	Purine metabolism	1674	1107
		guanine	Nucleotide	Purine metabolism	1675	32352
		guanosine	Nucleotide	Purine metabolism	1676	1573
		hypoxanthine	Nucleotide	Purine metabolism	1681	3127
		inosine	Nucleotide	Purine metabolism	1683	1123
		N1-methyladenosine	Nucleotide	Purine metabolism	1685	15650
		N2,N2-dimethylguanosine	Nucleotide	Purine metabolism	1688	35137
		N6-methyladenosine	Nucleotide	Purine metabolism	1691	37114
		urate	Nucleotide	Purine metabolism	1692	1604
		xanthine	Nucleotide	Purine metabolism	1693	3147
		xanthosine	Nucleotide	Purine metabolism	1694	15136
		N6-succinyladenosine	Nucleotide	Purine metabolism	1703	48130
		2'-deoxycytidine	Nucleotide	Pyrimidine metabolism	1715	15949
		2'-deoxyuridine	Nucleotide	Pyrimidine metabolism	1716	52602
		3-aminoisobutyrate	Nucleotide	Pyrimidine metabolism	1719	1566
		5,6-dihydrouridine	Nucleotide	Pyrimidine metabolism	1725	61833
		5-methyluridine (ribothymidine)	Nucleotide	Pyrimidine metabolism	1728	35136
		cytidine	Nucleotide	Pyrimidine metabolism	1731	514
		cytosine	Nucleotide	Pyrimidine metabolism	1735	573
		orotate	Nucleotide	Pyrimidine metabolism	1741	1505
		pseudouridine	Nucleotide	Pyrimidine metabolism	1743	33442
		thymidine	Nucleotide	Pyrimidine metabolism	1744	2183
		uridine	Nucleotide	Pyrimidine metabolism	1748	606
		beta-alanine	Nucleotide	Pyrimidine metabolism	1753	55
		hydroxymethylpyrimidine	Nucleotide	Pyrimidine metabolism	1770	57565
		2'-O-methyluridine	Nucleotide	Pyrimidine metabolism	1771	57655
		3-(3-amino-3-carboxypropyl)uridine*	Nucleotide	Pyrimidine metabolism	1772	62924
		N,N-dimethyl-pro-pro	Peptide	Dipeptide	1826	64571
		glycylleucine	Peptide	Dipeptide	1829	34398
		glycylvaline	Peptide	Dipeptide	1838	18357
		leucylglycine	Peptide	Dipeptide	1861	40045
		isoleucylglycine	Peptide	Dipeptide	1877	40008
		lysylalanine	Peptide	Dipeptide	2033	42006
		N,N,N-trimethyl-alanylproline betaine (TMAP)	Peptide	Dipeptide Derivative	2139	62947
		pyroglutamylalanine*	Peptide	Dipeptide Derivative	2141	62087
		pyroglutamylvaline	Peptide	Dipeptide Derivative	2142	32394
		abscisate	Hormone metabolism	Abscisic acid metabolism	2148	21156
		indoleacetate	Hormone metabolism	Auxin metabolism	2150	27513
		indoleacetylaspartate	Hormone metabolism	Auxin metabolism	2153	39613
		2-oxindole-3-acetate	Hormone metabolism	Auxin metabolism	2155	40479
		indole-3-carboxylate	Hormone metabolism	Auxin metabolism	2156	38116
		2,4,6-trihydroxybenzoate	Secondary metabolism	Benzenoids	2225	35892
		2,6-dihydroxybenzoic acid	Secondary metabolism	Benzenoids	2227	63042
		3,4-dihydroxybenzoate	Secondary metabolism	Benzenoids	2228	18292
		4-hydroxybenzoate	Secondary metabolism	Benzenoids	2232	21133
		benzoate	Secondary metabolism	Benzenoids	2235	15778
		gentisate	Secondary metabolism	Benzenoids	2243	18280
		gentisic acid-5-glucoside	Secondary metabolism	Benzenoids	2244	48729
		hippurate	Secondary metabolism	Benzenoids	2245	15753
		hydroquinone beta-glucopyranoside	Secondary metabolism	Benzenoids	2246	38160
		salicylate	Secondary metabolism	Benzenoids	2254	1515
		salicylate-glucoside	Secondary metabolism	Benzenoids	2257	57767
		phenylacetylglutamate	Secondary metabolism	Benzenoids	2262	52925
		eriodictyol	Secondary metabolism	Flavonoids	2299	39611
		dihydroquercetin	Secondary metabolism	Flavonoids	2308	47896
		quercetin 3-galactoside	Secondary metabolism	Flavonoids	2326	34114
		rutin (quercetin 3-rutinoside)	Secondary metabolism	Flavonoids	2329	18382
		rhoifolin (apigenin-7-neohesperidoside)	Secondary metabolism	Flavonoids	2359	48363
		4-hydroxycinnamate	Secondary metabolism	Phenylpropanoids	2418	36770
		ferulate	Secondary metabolism	Phenylpropanoids	2425	35630
		caffeate	Secondary metabolism	Phenylpropanoids	2456	21177
		vanillate	Secondary metabolism	Phenylpropanoids	2465	35639
		coumaroylquinate (2)	Secondary metabolism	Phenylpropanoids	2478	54927
		feruloylquinate (1)	Secondary metabolism	Phenylpropanoids	2483	63399
		feruloylquinate (2)	Secondary metabolism	Phenylpropanoids	2484	63400
		feruloylquinate (3)	Secondary metabolism	Phenylpropanoids	2485	63401
		feruloylquinate (4)	Secondary metabolism	Phenylpropanoids	2486	63402
		feruloylquinate (5)	Secondary metabolism	Phenylpropanoids	2487	63403
		deoxymugineic acid	Secondary metabolism	Siderophores	2495	57394
		nicotianamine	Secondary metabolism	Siderophores	2496	43026
		3-hydroxy-3-methylglutarate	Secondary metabolism	Terpenoids	2506	531
		carotene diol (1)	Secondary metabolism	Terpenoids	2515	57635
		carotene diol (2)	Secondary metabolism	Terpenoids	2516	57636
		4-oxo-retinoic acid	Secondary metabolism	Terpenoids	2567	39760
		trimethylamine N-oxide	Xenobiotics	Chemicals	2674	40406
		thioproline	Xenobiotics	Chemicals	2682	53231
		X-12100	N/A	N/A	4001	47687
		X-12828	N/A	N/A	4002	47947
		X-12906	N/A	N/A	4003	47955
		X-13281	N/A	N/A	4004	47517
		X-13879	N/A	N/A	4005	47983
		X-14056	N/A	N/A	4006	46632
		X-14774	N/A	N/A	4007	47251
		X-17010	N/A	N/A	4008	47993
		X-18059	N/A	N/A	4009	48039
		X-21283	N/A	N/A	4010	46285
		X-21353	N/A	N/A	4011	46398
		X-22776	N/A	N/A	4012	48081
		X-23109	N/A	N/A	4013	48654
		X-23201	N/A	N/A	4014	48897
		X-23208	N/A	N/A	4015	48904
		X-23280	N/A	N/A	4016	48976
		X-23301	N/A	N/A	4017	49001
		X-23302	N/A	N/A	4018	49002
		X-23311	N/A	N/A	4019	49011
		X-23430	N/A	N/A	4020	49290
		X-23440	N/A	N/A	4021	49300
		X-23447	N/A	N/A	4022	49307
		X-23452	N/A	N/A	4023	49312
		X-23456	N/A	N/A	4024	49316
		X-23470	N/A	N/A	4025	49330
		X-23482	N/A	N/A	4026	49342
		X-23511	N/A	N/A	4027	49387
		X-23512	N/A	N/A	4028	49388
		X-23528	N/A	N/A	4029	49404
		X-23536	N/A	N/A	4030	49412
		X-23593	N/A	N/A	4031	49469
		X-23639	N/A	N/A	4032	49515
		X-23732	N/A	N/A	4033	49630
		X-23753	N/A	N/A	4034	49651
		X-23780	N/A	N/A	4035	49679
		X-23782	N/A	N/A	4036	49681
		X-23911	N/A	N/A	4037	49819
		X-23919	N/A	N/A	4038	49828
		X-23922	N/A	N/A	4039	49831
		X-23924	N/A	N/A	4040	49833
		X-23926	N/A	N/A	4041	49835
		X-23939	N/A	N/A	4042	49848
		X-23942	N/A	N/A	4043	49851
		X-24027	N/A	N/A	4044	52056
		X-24257	N/A	N/A	4045	52311
		X-24410	N/A	N/A	4046	52639
		X-24425	N/A	N/A	4047	52655
		X-24515	N/A	N/A	4048	52836
		X-24608	N/A	N/A	4049	53023
		X-24736	N/A	N/A	4050	53172
		X-24753	N/A	N/A	4051	54687
		X-24839	N/A	N/A	4052	54867
		X-24984	N/A	N/A	4053	57853
		X-24999	N/A	N/A	4054	61521
		X-25206	N/A	N/A	4055	62387
		X-25242	N/A	N/A	4056	62428
		X-25247	N/A	N/A	4057	62464
		X-25258	N/A	N/A	4058	62487
		X-25420	N/A	N/A	4059	62717
		X-25853	N/A	N/A	4060	63719
		X-25854	N/A	N/A	4061	63720
		X-25881	N/A	N/A	4062	63781
		X-25882	N/A	N/A	4063	63782
		X-25959	N/A	N/A	4064	63910
		X-26058	N/A	N/A	4065	64282
		X-26259	N/A	N/A	4066	65023
		X-26262	N/A	N/A	4067	65026
		X-26266	N/A	N/A	4068	65030
		X-26267	N/A	N/A	4069	65031
		X-26268	N/A	N/A	4070	65032
