## Supplementary material for "Nutritional quality and genetic differences of five amaranth cultivars revealed by metabolome profiling and whole-genome sequencing": Table S6

### Sheet: Box Plots leaf metabolites
Table S6: Boxplot of the leaf metabolites
		Biochemical Name	Super Pathway	Sub Pathway	Pathway Order	Comp ID
		glycine	Amino Acid	Serine family (phosphoglycerate derived)	1	58
		serine	Amino Acid	Serine family (phosphoglycerate derived)	3	1648
		N-acetylserine	Amino Acid	Serine family (phosphoglycerate derived)	7	37076
		sulfate*	Amino Acid	Serine family (phosphoglycerate derived)	11	46960
		cysteine	Amino Acid	Serine family (phosphoglycerate derived)	12	1868
		cysteine sulfinic acid	Amino Acid	Serine family (phosphoglycerate derived)	15	37443
		S-carboxymethyl-cysteine	Amino Acid	Serine family (phosphoglycerate derived)	18	47897
		taurine	Amino Acid	Serine family (phosphoglycerate derived)	22	2125
		N-acetyltaurine	Amino Acid	Serine family (phosphoglycerate derived)	23	48187
		2-methylserine	Amino Acid	Serine family (phosphoglycerate derived)	31	53229
		quinate	Amino Acid	Aromatic amino acid metabolism (PEP derived)	40	18335
		3-dehydroshikimate	Amino Acid	Aromatic amino acid metabolism (PEP derived)	42	36764
		shikimate	Amino Acid	Aromatic amino acid metabolism (PEP derived)	43	15144
		anthranilate	Amino Acid	Aromatic amino acid metabolism (PEP derived)	46	57746
		N-formylanthranilic acid	Amino Acid	Aromatic amino acid metabolism (PEP derived)	47	43549
		tryptophan	Amino Acid	Aromatic amino acid metabolism (PEP derived)	48	54
		oxindolylalanine	Amino Acid	Aromatic amino acid metabolism (PEP derived)	49	64568
		tryptamine	Amino Acid	Aromatic amino acid metabolism (PEP derived)	56	6104
		serotonin	Amino Acid	Aromatic amino acid metabolism (PEP derived)	58	2342
		kynurenate	Amino Acid	Aromatic amino acid metabolism (PEP derived)	62	1417
		kynurenine	Amino Acid	Aromatic amino acid metabolism (PEP derived)	63	15140
		3-formylindole	Amino Acid	Aromatic amino acid metabolism (PEP derived)	72	62863
		phenylalanine	Amino Acid	Aromatic amino acid metabolism (PEP derived)	75	64
		phenethylamine	Amino Acid	Aromatic amino acid metabolism (PEP derived)	76	12142
		phenylpyruvate	Amino Acid	Aromatic amino acid metabolism (PEP derived)	84	566
		tyrosine	Amino Acid	Aromatic amino acid metabolism (PEP derived)	87	1299
		tyramine	Amino Acid	Aromatic amino acid metabolism (PEP derived)	88	1603
		o-tyramine	Amino Acid	Aromatic amino acid metabolism (PEP derived)	89	63078
		3-methoxytyramine	Amino Acid	Aromatic amino acid metabolism (PEP derived)	90	38630
		dopamine	Amino Acid	Aromatic amino acid metabolism (PEP derived)	92	12130
		4-hydroxyphenylpyruvate	Amino Acid	Aromatic amino acid metabolism (PEP derived)	94	1669
		O-sulfo-tyrosine	Amino Acid	Aromatic amino acid metabolism (PEP derived)	111	45413
		N-acetylphenylalanine	Amino Acid	Aromatic amino acid metabolism (PEP derived)	112	33950
		N-acetyltyrosine	Amino Acid	Aromatic amino acid metabolism (PEP derived)	116	32390
		aspartate	Amino Acid	Aspartate family (OAA derived)	153	443
		homoserine	Amino Acid	Aspartate family (OAA derived)	154	18351
		homoserine lactone	Amino Acid	Aspartate family (OAA derived)	155	15696
		threonine	Amino Acid	Aspartate family (OAA derived)	159	1284
		asparagine	Amino Acid	Aspartate family (OAA derived)	163	512
		lysine	Amino Acid	Aspartate family (OAA derived)	166	1301
		N6-methyllysine	Amino Acid	Aspartate family (OAA derived)	167	62860
		N6,N6-dimethyllysine	Amino Acid	Aspartate family (OAA derived)	168	62862
		fructosyllysine	Amino Acid	Aspartate family (OAA derived)	169	46227
		saccharopine	Amino Acid	Aspartate family (OAA derived)	171	1495
		pipecolate	Amino Acid	Aspartate family (OAA derived)	172	1444
		2-aminoadipate	Amino Acid	Aspartate family (OAA derived)	173	6146
		methionine	Amino Acid	Aspartate family (OAA derived)	184	1302
		S-adenosylhomocysteine (SAH)	Amino Acid	Aspartate family (OAA derived)	186	42382
		S-adenosylmethionine (SAM)	Amino Acid	Aspartate family (OAA derived)	187	15915
		5-methylthioadenosine (MTA)	Amino Acid	Aspartate family (OAA derived)	188	1419
		5-methylthioribose**	Amino Acid	Aspartate family (OAA derived)	190	62100
		methionine sulfone	Amino Acid	Aspartate family (OAA derived)	193	44878
		methionine sulfoxide	Amino Acid	Aspartate family (OAA derived)	194	18374
		S-methylmethionine	Amino Acid	Aspartate family (OAA derived)	195	38127
		S-methylcysteine	Amino Acid	Aspartate family (OAA derived)	196	39592
		N-acetylmethionine sulfoxide	Amino Acid	Aspartate family (OAA derived)	198	45428
		N6-acetyllysine	Amino Acid	Aspartate family (OAA derived)	203	36752
		N6,N6,N6-trimethyllysine	Amino Acid	Aspartate family (OAA derived)	204	1498
		alanine	Amino Acid	Aspartate family (OAA derived)	206	1126
		N-acetylaspartate (NAA)	Amino Acid	Aspartate family (OAA derived)	212	22185
		N-acetylmethionine	Amino Acid	Aspartate family (OAA derived)	214	1589
		N-acetylthreonine	Amino Acid	Aspartate family (OAA derived)	215	33939
		N6-carboxymethyllysine	Amino Acid	Aspartate family (OAA derived)	224	36713
		2-methylcitrate/homocitrate	Amino Acid	Aspartate family (OAA derived)	236	52282
		histidine	Amino Acid	Glutamate family (alpha-ketoglutarate derived)	241	59
		histamine	Amino Acid	Glutamate family (alpha-ketoglutarate derived)	242	1574
		imidazole lactate	Amino Acid	Glutamate family (alpha-ketoglutarate derived)	245	15716
		1-methyl-4-imidazoleacetate	Amino Acid	Glutamate family (alpha-ketoglutarate derived)	246	32350
		1-methyl-5-imidazoleacetate	Amino Acid	Glutamate family (alpha-ketoglutarate derived)	247	62946
		1-methyl-5-imidazolelactate	Amino Acid	Glutamate family (alpha-ketoglutarate derived)	248	64596
		3-methylhistidine	Amino Acid	Glutamate family (alpha-ketoglutarate derived)	250	15677
		4-acetamidobutanoate	Amino Acid	Glutamate family (alpha-ketoglutarate derived)	252	1558
		4-hydroxybutyrate (GHB)	Amino Acid	Glutamate family (alpha-ketoglutarate derived)	254	34585
		arginine	Amino Acid	Glutamate family (alpha-ketoglutarate derived)	256	1638
		2-oxoarginine*	Amino Acid	Glutamate family (alpha-ketoglutarate derived)	257	55072
		argininosuccinate	Amino Acid	Glutamate family (alpha-ketoglutarate derived)	259	15497
		carboxyethyl-GABA	Amino Acid	Glutamate family (alpha-ketoglutarate derived)	260	40007
		citrulline	Amino Acid	Glutamate family (alpha-ketoglutarate derived)	261	2132
		dimethylarginine (SDMA + ADMA)	Amino Acid	Glutamate family (alpha-ketoglutarate derived)	263	36808
		gamma-aminobutyrate (GABA)	Amino Acid	Glutamate family (alpha-ketoglutarate derived)	265	1416
		glutamate	Amino Acid	Glutamate family (alpha-ketoglutarate derived)	266	57
		glutamate, gamma-methyl ester	Amino Acid	Glutamate family (alpha-ketoglutarate derived)	267	33487
		glutamine	Amino Acid	Glutamate family (alpha-ketoglutarate derived)	268	53
		N-acetylarginine	Amino Acid	Glutamate family (alpha-ketoglutarate derived)	273	33953
		N-acetylglutamate	Amino Acid	Glutamate family (alpha-ketoglutarate derived)	274	15720
		N-acetylglutamine	Amino Acid	Glutamate family (alpha-ketoglutarate derived)	275	33943
		N-acetylhistidine	Amino Acid	Glutamate family (alpha-ketoglutarate derived)	276	33946
		N-acetylproline	Amino Acid	Glutamate family (alpha-ketoglutarate derived)	278	34387
		ornithine	Amino Acid	Glutamate family (alpha-ketoglutarate derived)	280	1493
		3-amino-2-piperidone	Amino Acid	Glutamate family (alpha-ketoglutarate derived)	281	62853
		proline	Amino Acid	Glutamate family (alpha-ketoglutarate derived)	283	1898
		2-amino-4-cyanobutanoate	Amino Acid	Glutamate family (alpha-ketoglutarate derived)	286	46225
		stachydrine	Amino Acid	Glutamate family (alpha-ketoglutarate derived)	287	34384
		N-methylproline	Amino Acid	Glutamate family (alpha-ketoglutarate derived)	292	37431
		1-methylhistidine	Amino Acid	Glutamate family (alpha-ketoglutarate derived)	303	30460
		N-delta-acetylornithine	Amino Acid	Glutamate family (alpha-ketoglutarate derived)	307	43249
		N-monomethylarginine	Amino Acid	Glutamate family (alpha-ketoglutarate derived)	311	43586
		4-guanidinobutanoate	Amino Acid	Glutamate family (alpha-ketoglutarate derived)	312	15681
		4-imidazoleacetate	Amino Acid	Glutamate family (alpha-ketoglutarate derived)	314	32349
		N-acetylhistamine	Amino Acid	Glutamate family (alpha-ketoglutarate derived)	318	48679
		beta-guanidinopropanoate	Amino Acid	Glutamate family (alpha-ketoglutarate derived)	325	35101
		argininate*	Amino Acid	Glutamate family (alpha-ketoglutarate derived)	330	57461
		isoleucine	Amino Acid	Branched Chain Amino Acids (OAA derived)	335	1125
		2,3-dihydroxyisovalerate	Amino Acid	Branched Chain Amino Acids (pyruvate derived)	354	38276
		3-methyl-2-oxobutyrate	Amino Acid	Branched Chain Amino Acids (pyruvate derived)	360	44526
		3-methyl-2-oxovalerate	Amino Acid	Branched Chain Amino Acids (pyruvate derived)	361	15676
		4-methyl-2-oxopentanoate	Amino Acid	Branched Chain Amino Acids (pyruvate derived)	362	22116
		leucine	Amino Acid	Branched Chain Amino Acids (pyruvate derived)	368	60
		methylsuccinate	Amino Acid	Branched Chain Amino Acids (pyruvate derived)	371	15745
		N-acetylisoleucine	Amino Acid	Branched Chain Amino Acids (pyruvate derived)	373	33967
		N-acetylleucine	Amino Acid	Branched Chain Amino Acids (pyruvate derived)	375	1587
		valine	Amino Acid	Branched Chain Amino Acids (pyruvate derived)	381	1649
		2-isopropylmalate	Amino Acid	Branched Chain Amino Acids (pyruvate derived)	382	15667
		3-methylglutaconate	Amino Acid	Branched Chain Amino Acids (pyruvate derived)	393	57747
		spermidine	Amino Acid	Amines and polyamines	413	485
		N-acetylputrescine	Amino Acid	Amines and polyamines	419	37496
		N-carbamoylputrescine	Amino Acid	Amines and polyamines	421	63854
		N-acetyl-isoputreanine	Amino Acid	Amines and polyamines	422	62309
		(N(1) + N(8))-acetylspermidine	Amino Acid	Amines and polyamines	426	57814
		gamma-glutamylcysteine	Amino Acid	Glutathione metabolism	433	1778
		glutathione, oxidized (GSSG)	Amino Acid	Glutathione metabolism	434	27727
		glutathione, reduced (GSH)	Amino Acid	Glutathione metabolism	435	2127
		cysteine-glutathione disulfide	Amino Acid	Glutathione metabolism	439	35159
		gamma-glutamylalanine	Amino Acid	Glutathione metabolism	442	37063
		gamma-glutamylglutamate	Amino Acid	Glutathione metabolism	443	36738
		gamma-glutamylhistidine	Amino Acid	Glutathione metabolism	446	18245
		gamma-glutamylisoleucine*	Amino Acid	Glutathione metabolism	447	34456
		gamma-glutamylvaline	Amino Acid	Glutathione metabolism	455	43829
		5-oxoproline	Amino Acid	Glutathione metabolism	456	1494
		S-methylglutathione	Amino Acid	Glutathione metabolism	457	33944
		glucose	Carbohydrate	Glycolysis	466	48152
		glucuronate	Carbohydrate	Glycolysis	475	15443
		phosphoenolpyruvate (PEP)	Carbohydrate	Glycolysis	478	597
		pyruvate	Carbohydrate	Glycolysis	480	42582
		citrate	Carbohydrate	TCA cycle	487	1564
		aconitate [cis or trans]	Carbohydrate	TCA cycle	488	46173
		isocitrate	Carbohydrate	TCA cycle	493	12110
		alpha-ketoglutarate	Carbohydrate	TCA cycle	494	528
		succinate	Carbohydrate	TCA cycle	495	1437
		fumarate	Carbohydrate	TCA cycle	496	1643
		maleate	Carbohydrate	TCA cycle	497	20676
		malate	Carbohydrate	TCA cycle	498	1303
		3-phosphoglycerate	Carbohydrate	Calvin cycle and pentose phosphate	506	1414
		sedoheptulose-7-phosphate	Carbohydrate	Calvin cycle and pentose phosphate	512	35649
		sedoheptulose	Carbohydrate	Calvin cycle and pentose phosphate	514	53237
		glycolate (hydroxyacetate)	Carbohydrate	Photorespiration	516	15737
		oxalate (ethanedioate)	Carbohydrate	Photorespiration	517	20694
		tartarate	Carbohydrate	Photorespiration	518	15336
		glycerate	Carbohydrate	Photorespiration	521	1572
		beta-hydroxypyruvate	Carbohydrate	Photorespiration	522	15686
		tartronate (hydroxymalonate)	Carbohydrate	Photorespiration	523	20693
		erythronate*	Carbohydrate	Amino sugar and nucleotide sugar	531	42420
		ribitol	Carbohydrate	Amino sugar and nucleotide sugar	545	15772
		ribonate	Carbohydrate	Amino sugar and nucleotide sugar	546	27731
		ribose	Carbohydrate	Amino sugar and nucleotide sugar	547	1471
		xylose	Carbohydrate	Amino sugar and nucleotide sugar	556	15581
		UDP-N-acetylglucosamine/galactosamine	Carbohydrate	Amino sugar and nucleotide sugar	559	46148
		arabonate/xylonate	Carbohydrate	Amino sugar and nucleotide sugar	564	48255
		arabitol/xylitol	Carbohydrate	Amino sugar and nucleotide sugar	567	48885
		N-acetylglucosaminylasparagine	Carbohydrate	Amino sugar and nucleotide sugar	568	48149
		N-acetylglucosamine/N-acetylgalactosamine	Carbohydrate	Amino sugar and nucleotide sugar	569	46539
		ribulose/xylulose	Carbohydrate	Amino sugar and nucleotide sugar	570	54671
		lyxonate	Carbohydrate	Amino sugar and nucleotide sugar	571	61858
		pentose acid*	Carbohydrate	Amino sugar and nucleotide sugar	580	63264
		myo-inositol	Carbohydrate	Inositol metabolism	587	1124
		3-deoxyoctulosonate	Carbohydrate	Sucrose, glucose,fructose metabolism	602	43805
		fructose	Carbohydrate	Sucrose, glucose,fructose metabolism	608	48195
		galactinol	Carbohydrate	Sucrose, glucose,fructose metabolism	610	34706
		galactonate	Carbohydrate	Sucrose, glucose,fructose metabolism	612	27719
		glucarate (saccharate)	Carbohydrate	Sucrose, glucose,fructose metabolism	618	1476
		maltose	Carbohydrate	Sucrose, glucose,fructose metabolism	630	15586
		mannonate*	Carbohydrate	Sucrose, glucose,fructose metabolism	640	62864
		ethyl beta-glucopyranoside	Carbohydrate	Sucrose, glucose,fructose metabolism	646	64131
		stachyose	Carbohydrate	Sucrose, glucose,fructose metabolism	655	15960
		sucrose	Carbohydrate	Sucrose, glucose,fructose metabolism	656	1519
		methyl glucopyranoside (alpha + beta)	Carbohydrate	Sucrose, glucose,fructose metabolism	679	46144
		gluconate	Carbohydrate	Sucrose, glucose,fructose metabolism	681	587
		1,5-anhydroglucitol (1,5-AG)	Carbohydrate	Sucrose, glucose,fructose metabolism	685	20675
		maltitol/lactitol/cellobiotol/palatinol	Carbohydrate	Sucrose, glucose,fructose metabolism	687	57379
		citramalate	Carbohydrate	C5 branched dibasic acid metabolism	690	22158
		citraconate/glutaconate	Carbohydrate	C5 branched dibasic acid metabolism	692	47076
		(12 or 13)-methylmyristate (a15:0 or i15:0)	Lipids	Free fatty acid	719	38293
		linolenate [alpha or gamma; (18:3n3 or 6)]	Lipids	Free fatty acid	764	34035
		3-hydroxypropanoate	Lipids	Fatty acid, hydroxy	777	1556
		2S,3R-dihydroxybutyrate	Lipids	Fatty acid, hydroxy	779	62950
		2,3-dihydroxy-2-methylbutyrate	Lipids	Fatty acid, hydroxy	781	57547
		2,4-dihydroxybutyrate	Lipids	Fatty acid, hydroxy	784	62951
		2-hydroxyglutarate	Lipids	Fatty acid, hydroxy	785	52294
		3-hydroxyadipate	Lipids	Fatty acid, hydroxy	800	62069
		2-hydroxysebacate	Lipids	Fatty acid, hydroxy	806	63357
		2R,3R-dihydroxybutyrate	Lipids	Fatty acid, hydroxy	832	63109
		13-HODE + 9-HODE	Lipids	Oxylipins	843	37752
		(14 or 15)-methylpalmitate (a17:0 or i17:0)	Lipids	Fatty acid ester	874	38768
		linolenoylcholine*	Lipids	Fatty acid ester	885	61511
		oleoyl ethanolamide	Lipids	Fatty acid amide	910	38102
		N,N,N-trimethyl-5-aminovalerate	Lipids	Fatty acid, Amino	923	57687
		malonate	Lipids	Fatty acid, Dicarboxylate	933	15872
		glutarate (C5-DC)	Lipids	Fatty acid, Dicarboxylate	936	396
		suberate (C8-DC)	Lipids	Fatty acid, Dicarboxylate	944	15730
		azelate (C9-DC)	Lipids	Fatty acid, Dicarboxylate	947	18362
		dodecenedioate (C12:1-DC)*	Lipids	Fatty acid, Dicarboxylate	952	61864
		octadecenedioate (C18:1-DC)	Lipids	Fatty acid, Dicarboxylate	960	61861
		eicosenedioate (C20:1-DC)*	Lipids	Fatty acid, Dicarboxylate	964	62923
		1-palmitoyl-2-linolenoyl-GPA (16:0/18:3)*	Lipids	Phospholipids	1059	52694
		1-linoleoyl-2-linolenoyl-GPA (18:2/18:3)*	Lipids	Phospholipids	1066	52695
		1,2-dilinolenoyl-GPA (18:3/18:3)*	Lipids	Phospholipids	1067	57329
		1-myristoyl-2-arachidonoyl-GPC (14:0/20:4)*	Lipids	Phospholipids	1077	53195
		1-pentadecanoyl-2-linoleoyl-GPC (15:0/18:2)*	Lipids	Phospholipids	1079	52497
		1-palmitoyl-2-oleoyl-GPC (16:0/18:1)	Lipids	Phospholipids	1084	52461
		1-palmitoyl-2-linoleoyl-GPC (16:0/18:2)	Lipids	Phospholipids	1085	42446
		1-palmitoyl-2-(hydroxylinoleoyl)-GPC (16:0/18:2(OH))*	Lipids	Phospholipids	1086	57415
		1-palmitoleoyl-2-linolenoyl-GPC (16:1/18:3)*	Lipids	Phospholipids	1096	53180
		1-margaroyl-2-oleoyl-GPC (17:0/18:1)*	Lipids	Phospholipids	1099	52499
		1-margaroyl-2-linoleoyl-GPC (17:0/18:2)*	Lipids	Phospholipids	1100	52500
		1-stearoyl-2-oleoyl-GPC (18:0/18:1)	Lipids	Phospholipids	1102	52438
		1-oleoyl-2-linoleoyl-GPC (18:1/18:2)*	Lipids	Phospholipids	1109	52453
		1,2-dilinoleoyl-GPC (18:2/18:2)	Lipids	Phospholipids	1117	52603
		1-linoleoyl-2-linolenoyl-GPC (18:2/18:3)*	Lipids	Phospholipids	1118	53176
		1,2-dilinolenoyl-GPC (18:3/18:3)*	Lipids	Phospholipids	1120	53179
		phosphatidylcholine (18:0/20:2, 20:0/18:2)*	Lipids	Phospholipids	1123	53192
		1-palmitoyl-2-palmitoleoyl-GPE (16:0/16:1)*	Lipids	Phospholipids	1125	52471
		1-palmitoyl-2-linoleoyl-GPE (16:0/18:2)	Lipids	Phospholipids	1127	42449
		1-palmitoyl-2-oleoyl-GPE (16:0/18:1)	Lipids	Phospholipids	1128	19263
		1,2-dilinoleoyl-GPE (18:2/18:2)*	Lipids	Phospholipids	1143	53174
		1-linoleoyl-2-linolenoyl-GPE (18:2/18:3)*	Lipids	Phospholipids	1144	53184
		1-palmitoyl-2-oleoyl-GPS (16:0/18:1)	Lipids	Phospholipids	1147	19261
		1-myristoyl-2-palmitoleoyl-GPG (14:0/16:1)*	Lipids	Phospholipids	1153	57323
		1,2-dipalmitoyl-GPG (16:0/16:0)	Lipids	Phospholipids	1156	52625
		1-palmitoyl-2-linoleoyl-GPG (16:0/18:2)	Lipids	Phospholipids	1157	52628
		1-palmitoyl-2-oleoyl-GPG (16:0/18:1)	Lipids	Phospholipids	1159	52448
		1-palmitoyl-2-linolenoyl-GPG (16:0/18:3)*	Lipids	Phospholipids	1160	52678
		1-palmitoyl-2-oleoyl-GPI (16:0/18:1)*	Lipids	Phospholipids	1170	52669
		1-palmitoyl-2-linoleoyl-GPI (16:0/18:2)	Lipids	Phospholipids	1171	52450
		1-palmitoyl-2-linolenoyl-GPI (16:0/18:3)*	Lipids	Phospholipids	1173	52735
		1-palmitoleoyl-2-linolenoyl-GPG (16:1/18:3)*	Lipids	Phospholipids	1208	57327
		1-palmitoyl-GPC (16:0)	Lipids	Lyso-phospholipids	1221	33955
		1-stearoyl-GPC (18:0)	Lipids	Lyso-phospholipids	1224	33961
		1-oleoyl-GPC (18:1)	Lipids	Lyso-phospholipids	1225	48258
		1-linoleoyl-GPC (18:2)	Lipids	Lyso-phospholipids	1226	34419
		1-linolenoyl-GPC (18:3)*	Lipids	Lyso-phospholipids	1227	45951
		1-palmitoyl-GPE (16:0)	Lipids	Lyso-phospholipids	1243	35631
		1-oleoyl-GPE (18:1)	Lipids	Lyso-phospholipids	1247	35628
		1-linoleoyl-GPE (18:2)*	Lipids	Lyso-phospholipids	1248	36600
		1-linolenoyl-GPE (18:3)*	Lipids	Lyso-phospholipids	1249	57509
		1-palmitoyl-GPG (16:0)*	Lipids	Lyso-phospholipids	1259	45970
		1-linoleoyl-GPG (18:2)*	Lipids	Lyso-phospholipids	1263	54885
		1-linolenoyl-GPG (18:3)*	Lipids	Lyso-phospholipids	1264	62368
		1-palmitoyl-GPI (16:0)	Lipids	Lyso-phospholipids	1266	35305
		1-linolenoyl-GPI (18:3)*	Lipids	Lyso-phospholipids	1271	45864
		2-oleoyl-GPC (18:1)*	Lipids	Lyso-phospholipids	1278	48259
		2-linoleoyl-GPC (18:2)*	Lipids	Lyso-phospholipids	1279	35257
		2-linoleoyl-GPE (18:2)*	Lipids	Lyso-phospholipids	1288	36593
		2-palmitoyl-GPG (16:0)*	Lipids	Lyso-phospholipids	1293	45982
		1-nisinoyl-GPC (24:6)*	Lipids	Lyso-phospholipids	1311	62463
		glycerol 3-phosphate	Lipids	Phospholipid Metabolism	1313	43847
		phosphoethanolamine	Lipids	Phospholipid Metabolism	1315	1600
		glycerophosphoethanolamine	Lipids	Phospholipid Metabolism	1316	37455
		glycerophosphorylcholine (GPC)	Lipids	Phospholipid Metabolism	1317	15990
		glycerophosphoinositol*	Lipids	Phospholipid Metabolism	1318	52307
		glycerophosphoglycerol	Lipids	Phospholipid Metabolism	1319	48857
		glycerophosphoserine*	Lipids	Phospholipid Metabolism	1320	57404
		ethanolamine	Lipids	Choline metabolism	1323	1497
		choline	Lipids	Choline metabolism	1325	15506
		choline phosphate	Lipids	Choline metabolism	1326	34396
		betaine	Lipids	Choline metabolism	1329	3141
		2-dimethylaminoethanol	Lipids	Choline metabolism	1332	42562
		glycerol	Lipids	Glycerolipid Metabolism	1334	15122
		palmitoyl-oleoyl-glycerol (16:0/18:1) [2]*	Lipids	Glycerolipids - Diacyl	1380	54942
		palmitoyl-linoleoyl-glycerol (16:0/18:2) [2]*	Lipids	Glycerolipids - Diacyl	1382	52634
		palmitoyl-linolenoyl-glycerol (16:0/18:3) [2]*	Lipids	Glycerolipids - Diacyl	1383	54965
		diacylglycerol (16:1/18:2 [2], 16:0/18:3 [1])*	Lipids	Glycerolipids - Diacyl	1390	54966
		linoleoyl-linoleoyl-glycerol (18:2/18:2) [1]*	Lipids	Glycerolipids - Diacyl	1406	54968
		linoleoyl-linoleoyl-glycerol (18:2/18:2) [2]*	Lipids	Glycerolipids - Diacyl	1407	54969
		linoleoyl-linolenoyl-glycerol (18:2/18:3) [1]*	Lipids	Glycerolipids - Diacyl	1408	54963
		linoleoyl-linolenoyl-glycerol (18:2/18:3) [2]*	Lipids	Glycerolipids - Diacyl	1409	54964
		1-palmitoyl-2-linoleoyl-galactosylglycerol (16:0/18:2)*	Lipids	Galactolipids	1415	54901
		1-palmitoyl-2-linolenoyl-galactosylglycerol (16:0/18:3)*	Lipids	Galactolipids	1416	54900
		1,2-dilinoleoyl-galactosylglycerol (18:2/18:2)*	Lipids	Galactolipids	1418	54899
		1-linoleoyl-2-linolenoyl-galactosylglycerol (18:2/18:3)*	Lipids	Galactolipids	1419	54898
		1-linolenoyl-2-hexadecatrienoyl-galactosylglycerol (18:3/16:3)	Lipids	Galactolipids	1420	54890
		1,2-dilinolenoyl-galactosylglycerol (18:3/18:3)*	Lipids	Galactolipids	1421	54891
		1-palmitoyl-2-linoleoyl-digalactosylglycerol (16:0/18:2)*	Lipids	Galactolipids	1422	54887
		1-palmitoyl-2-linolenoyl-digalactosylglycerol (16:0/18:3)	Lipids	Galactolipids	1423	54893
		1,2-dilinoleoyl-digalactosylglycerol (18:2/18:2)*	Lipids	Galactolipids	1425	54897
		1-linoleoyl-2-linolenoyl-digalactosylglycerol (18:2/18:3)*	Lipids	Galactolipids	1426	54896
		1-linolenoyl-2-hexadecatrienoyl-digalactosylglycerol (18:3/16:3)	Lipids	Galactolipids	1427	54894
		1,2-dilinolenoyl-digalactosylglycerol (18:3/18:3)	Lipids	Galactolipids	1428	54892
		galactosylglycerol	Lipids	Galactolipids	1429	57345
		digalactosylglycerol*	Lipids	Galactolipids	1430	57346
		1-linoleoyl-galactosylglycerol (18:2)*	Lipids	Lyso-galactolipids	1433	62376
		1-linolenoyl-galactosylglycerol (18:3)*	Lipids	Lyso-galactolipids	1434	62364
		1-linolenoyl-digalactosylglycerol (18:3)*	Lipids	Lyso-galactolipids	1438	62366
		2-linolenoyl-galactosylglycerol (18:3)*	Lipids	Lyso-galactolipids	1441	62365
		2-linolenoyl-digalactosylglycerol (18:3)*	Lipids	Lyso-galactolipids	1443	62367
		sphinganine	Lipids	Sphingolipid	1444	17769
		phytosphingosine	Lipids	Sphingolipid	1447	1510
		dehydrophytosphingosine*	Lipids	Sphingolipid	1448	63037
		stigmasterol	Lipids	Sterols	1501	21183
		1-linolenoyl-sulfoquinovopyranosyl-glycerol (18:3)*	Lipids	Sulfolipids	1543	62380
		pantothenate	Cofactors, Prosthetic Groups, Electron Carriers	CoA metabolism	1548	1508
		nicotinamide	Cofactors, Prosthetic Groups, Electron Carriers	Nicotinate and nicotinamide metabolism	1560	594
		nicotinamide adenine dinucleotide (NAD+)	Cofactors, Prosthetic Groups, Electron Carriers	Nicotinate and nicotinamide metabolism	1561	5278
		nicotinamide ribonucleotide (NMN)	Cofactors, Prosthetic Groups, Electron Carriers	Nicotinate and nicotinamide metabolism	1565	22152
		nicotinamide riboside	Cofactors, Prosthetic Groups, Electron Carriers	Nicotinate and nicotinamide metabolism	1566	33013
		nicotinate	Cofactors, Prosthetic Groups, Electron Carriers	Nicotinate and nicotinamide metabolism	1567	1504
		nicotinate ribonucleoside	Cofactors, Prosthetic Groups, Electron Carriers	Nicotinate and nicotinamide metabolism	1571	33471
		trigonelline (N'-methylnicotinate)	Cofactors, Prosthetic Groups, Electron Carriers	Nicotinate and nicotinamide metabolism	1572	32401
		quinolinate	Cofactors, Prosthetic Groups, Electron Carriers	Nicotinate and nicotinamide metabolism	1576	1899
		methylphosphate	Cofactors, Prosthetic Groups, Electron Carriers	Oxidative phosphorylation	1591	37070
		phosphate	Cofactors, Prosthetic Groups, Electron Carriers	Oxidative phosphorylation	1592	42109
		deoxycarnitine	Cofactors, Prosthetic Groups, Electron Carriers	Carnitine metabolism	1596	36747
		riboflavin (vitamin B2)	Cofactors, Prosthetic Groups, Electron Carriers	Riboflavin and FAD metabolism	1598	1827
		flavin mononucleotide (FMN)	Cofactors, Prosthetic Groups, Electron Carriers	Riboflavin and FAD metabolism	1599	15797
		ascorbate (vitamin C)	Cofactors, Prosthetic Groups, Electron Carriers	Ascorbate metabolism	1603	32354
		dehydroascorbate	Cofactors, Prosthetic Groups, Electron Carriers	Ascorbate metabolism	1604	1659
		threonate	Cofactors, Prosthetic Groups, Electron Carriers	Ascorbate metabolism	1610	27738
		gulonate*	Cofactors, Prosthetic Groups, Electron Carriers	Ascorbate metabolism	1611	46957
		alpha-tocopherol	Cofactors, Prosthetic Groups, Electron Carriers	Tocopherol metabolism	1623	1561
		delta-tocopherol	Cofactors, Prosthetic Groups, Electron Carriers	Tocopherol metabolism	1626	33418
		gamma-tocopherol/beta-tocopherol	Cofactors, Prosthetic Groups, Electron Carriers	Tocopherol metabolism	1629	52473
		pyridoxal	Cofactors, Prosthetic Groups, Electron Carriers	Vitamin B metabolism (B6 or B12)	1632	1651
		pyridoxamine	Cofactors, Prosthetic Groups, Electron Carriers	Vitamin B metabolism (B6 or B12)	1634	2150
		pyridoxate	Cofactors, Prosthetic Groups, Electron Carriers	Vitamin B metabolism (B6 or B12)	1635	31555
		pyridoxamine phosphate	Cofactors, Prosthetic Groups, Electron Carriers	Vitamin B metabolism (B6 or B12)	1637	3138
		pheophorbide A	Cofactors, Prosthetic Groups, Electron Carriers	Chlorophyll and heme metabolism	1641	35879
		pheophytin A	Cofactors, Prosthetic Groups, Electron Carriers	Chlorophyll and heme metabolism	1642	61857
		1-methyladenine	Nucleotide	Purine metabolism	1651	1527
		2'-deoxyadenosine	Nucleotide	Purine metabolism	1653	1553
		7-methylguanine	Nucleotide	Purine metabolism	1658	35114
		adenine	Nucleotide	Purine metabolism	1661	554
		adenosine	Nucleotide	Purine metabolism	1662	555
		adenosine 2'-monophosphate (2'-AMP)	Nucleotide	Purine metabolism	1663	36815
		adenosine 5'-monophosphate (AMP)	Nucleotide	Purine metabolism	1667	32342
		N6-carbamoylthreonyladenosine	Nucleotide	Purine metabolism	1670	35157
		methylthioadenosine sulfoxide	Nucleotide	Purine metabolism	1671	62801
		allantoic acid	Nucleotide	Purine metabolism	1673	33434
		allantoin	Nucleotide	Purine metabolism	1674	1107
		guanine	Nucleotide	Purine metabolism	1675	32352
		guanosine	Nucleotide	Purine metabolism	1676	1573
		hypoxanthine	Nucleotide	Purine metabolism	1681	3127
		inosine	Nucleotide	Purine metabolism	1683	1123
		N6-methyladenosine	Nucleotide	Purine metabolism	1691	37114
		urate	Nucleotide	Purine metabolism	1692	1604
		xanthine	Nucleotide	Purine metabolism	1693	3147
		xanthosine	Nucleotide	Purine metabolism	1694	15136
		N6-succinyladenosine	Nucleotide	Purine metabolism	1703	48130
		3-aminoisobutyrate	Nucleotide	Pyrimidine metabolism	1719	1566
		3-methylcytidine	Nucleotide	Pyrimidine metabolism	1720	35132
		5,6-dihydrouridine	Nucleotide	Pyrimidine metabolism	1725	61833
		cytidine	Nucleotide	Pyrimidine metabolism	1731	514
		cytosine	Nucleotide	Pyrimidine metabolism	1735	573
		cytidine 2',3'-cyclic monophosphate	Nucleotide	Pyrimidine metabolism	1737	37465
		dihydroorotate	Nucleotide	Pyrimidine metabolism	1738	601
		orotate	Nucleotide	Pyrimidine metabolism	1741	1505
		pseudouridine	Nucleotide	Pyrimidine metabolism	1743	33442
		thymidine	Nucleotide	Pyrimidine metabolism	1744	2183
		uridine	Nucleotide	Pyrimidine metabolism	1748	606
		uridine 5'-monophosphate (UMP)	Nucleotide	Pyrimidine metabolism	1750	2856
		beta-alanine	Nucleotide	Pyrimidine metabolism	1753	55
		3-ureidopropionate	Nucleotide	Pyrimidine metabolism	1757	3155
		2'-O-methylcytidine	Nucleotide	Pyrimidine metabolism	1769	57554
		3-(3-amino-3-carboxypropyl)uridine*	Nucleotide	Pyrimidine metabolism	1772	62924
		phenylalanylalanine	Peptide	Dipeptide	1803	41374
		prolylglycine	Peptide	Dipeptide	1821	40703
		N,N-dimethyl-pro-pro	Peptide	Dipeptide	1826	64571
		glycylproline	Peptide	Dipeptide	1831	22171
		glycylvaline	Peptide	Dipeptide	1838	18357
		prolylproline	Peptide	Dipeptide	1860	40731
		leucylglycine	Peptide	Dipeptide	1861	40045
		isoleucylglycine	Peptide	Dipeptide	1877	40008
		valylleucine	Peptide	Dipeptide	1903	39994
		phenylalanylglycine	Peptide	Dipeptide	1927	41370
		prolylalanine	Peptide	Dipeptide	1928	40705
		valylglutamine	Peptide	Dipeptide	1945	42079
		leucylglutamine*	Peptide	Dipeptide	2001	48189
		aspartylaspartate	Peptide	Dipeptide	2063	40671
		N,N,N-trimethyl-alanylproline betaine (TMAP)	Peptide	Dipeptide Derivative	2139	62947
		pyroglutamylvaline	Peptide	Dipeptide Derivative	2142	32394
		abscisate	Hormone metabolism	Abscisic acid metabolism	2148	21156
		2-oxindole-3-acetate	Hormone metabolism	Auxin metabolism	2155	40479
		jasmonic acid	Hormone metabolism	Jasmonate metabolism	2166	35659
		nicotine	Secondary metabolism	Alkaloids	2184	38666
		salidroside	Secondary metabolism	Alkaloids	2196	45419
		3-hydroxybenzoate	Secondary metabolism	Benzenoids	2229	15673
		gentisate	Secondary metabolism	Benzenoids	2243	18280
		gentisic acid-5-glucoside	Secondary metabolism	Benzenoids	2244	48729
		hydroquinone beta-glucopyranoside	Secondary metabolism	Benzenoids	2246	38160
		salicylate	Secondary metabolism	Benzenoids	2254	1515
		salicylate-glucoside	Secondary metabolism	Benzenoids	2257	57767
		galactarate (mucic acid)	Secondary metabolism	Fatty acid and sugar derivatives	2271	20881
		rutin (quercetin 3-rutinoside)	Secondary metabolism	Flavonoids	2329	18382
		kaempferol 3-O-glucoside/galactoside	Secondary metabolism	Flavonoids	2354	48676
		3-hydroxycinnamate	Secondary metabolism	Phenylpropanoids	2411	20698
		4-hydroxycinnamate	Secondary metabolism	Phenylpropanoids	2418	36770
		ferulate	Secondary metabolism	Phenylpropanoids	2425	35630
		vanillin	Secondary metabolism	Phenylpropanoids	2437	37442
		lariciresinol 4-O-glucoside	Secondary metabolism	Phenylpropanoids	2444	63374
		caffeate	Secondary metabolism	Phenylpropanoids	2456	21177
		vanillate	Secondary metabolism	Phenylpropanoids	2465	35639
		coumaroylquinate (2)	Secondary metabolism	Phenylpropanoids	2478	54927
		coumaroylquinate (4)	Secondary metabolism	Phenylpropanoids	2479	54929
		coumaroylquinate (5)	Secondary metabolism	Phenylpropanoids	2480	54930
		coumaroylquinate (3)	Secondary metabolism	Phenylpropanoids	2481	54928
		feruloylquinate (1)	Secondary metabolism	Phenylpropanoids	2483	63399
		feruloylquinate (2)	Secondary metabolism	Phenylpropanoids	2484	63400
		feruloylquinate (3)	Secondary metabolism	Phenylpropanoids	2485	63401
		feruloylquinate (4)	Secondary metabolism	Phenylpropanoids	2486	63402
		feruloylquinate (5)	Secondary metabolism	Phenylpropanoids	2487	63403
		deoxymugineic acid	Secondary metabolism	Siderophores	2495	57394
		nicotianamine	Secondary metabolism	Siderophores	2496	43026
		3-hydroxy-3-methylglutarate	Secondary metabolism	Terpenoids	2506	531
		carotene diol (1)	Secondary metabolism	Terpenoids	2515	57635
		carotene diol (2)	Secondary metabolism	Terpenoids	2516	57636
		beta-cryptoxanthin	Secondary metabolism	Terpenoids	2518	57591
		soyasaponin I	Secondary metabolism	Terpenoids	2540	43590
		2-aminophenol	Xenobiotics	Chemicals	2616	38109
		trimethylamine N-oxide	Xenobiotics	Chemicals	2674	40406
		thioproline	Xenobiotics	Chemicals	2682	53231
		glucuronide of C10H18O2 (1)*	Partially Characterized Molecules	Partially Characterized Molecules	2999	61881
		glutamine conjugate of C7H12O2*	Partially Characterized Molecules	Partially Characterized Molecules	3000	63658
		X-11299	N/A	N/A	4001	46592
		X-11615	N/A	N/A	4002	32932
		X-11787	N/A	N/A	4003	33132
		X-12100	N/A	N/A	4004	47687
		X-12543	N/A	N/A	4005	47922
		X-12906	N/A	N/A	4006	47955
		X-13507	N/A	N/A	4007	47439
		X-13744	N/A	N/A	4008	47209
		X-13772	N/A	N/A	4009	47972
		X-13838	N/A	N/A	4010	47974
		X-14056	N/A	N/A	4011	46632
		X-15245	N/A	N/A	4012	46661
		X-15523	N/A	N/A	4013	47985
		X-16938	N/A	N/A	4014	46511
		X-17349	N/A	N/A	4015	47999
		X-17689	N/A	N/A	4016	48028
		X-18410	N/A	N/A	4017	47346
		X-19299	N/A	N/A	4018	47673
		X-19438	N/A	N/A	4019	46261
		X-19924	N/A	N/A	4020	47374
		X-21283	N/A	N/A	4021	46285
		X-21351	N/A	N/A	4022	46396
		X-21796	N/A	N/A	4023	46972
		X-22770	N/A	N/A	4024	48075
		X-22918	N/A	N/A	4025	52659
		X-23201	N/A	N/A	4026	48897
		X-23208	N/A	N/A	4027	48904
		X-23215	N/A	N/A	4028	48911
		X-23216	N/A	N/A	4029	48912
		X-23230	N/A	N/A	4030	48926
		X-23231	N/A	N/A	4031	48927
		X-23271	N/A	N/A	4032	48967
		X-23298	N/A	N/A	4033	48998
		X-23301	N/A	N/A	4034	49001
		X-23302	N/A	N/A	4035	49002
		X-23311	N/A	N/A	4036	49011
		X-23318	N/A	N/A	4037	49018
		X-23320	N/A	N/A	4038	49020
		X-23323	N/A	N/A	4039	49023
		X-23324	N/A	N/A	4040	49024
		X-23329	N/A	N/A	4041	49029
		X-23330	N/A	N/A	4042	49030
		X-23370	N/A	N/A	4043	49229
		X-23428	N/A	N/A	4044	49288
		X-23430	N/A	N/A	4045	49290
		X-23436	N/A	N/A	4046	49296
		X-23438	N/A	N/A	4047	49298
		X-23439	N/A	N/A	4048	49299
		X-23440	N/A	N/A	4049	49300
		X-23447	N/A	N/A	4050	49307
		X-23452	N/A	N/A	4051	49312
		X-23456	N/A	N/A	4052	49316
		X-23472	N/A	N/A	4053	49332
		X-23477	N/A	N/A	4054	49337
		X-23508	N/A	N/A	4055	49384
		X-23512	N/A	N/A	4056	49388
		X-23517	N/A	N/A	4057	49393
		X-23528	N/A	N/A	4058	49404
		X-23536	N/A	N/A	4059	49412
		X-23539	N/A	N/A	4060	49415
		X-23549	N/A	N/A	4061	49425
		X-23580	N/A	N/A	4062	49456
		X-23587	N/A	N/A	4063	49463
		X-23593	N/A	N/A	4064	49469
		X-23610	N/A	N/A	4065	49486
		X-23622	N/A	N/A	4066	49498
		X-23624	N/A	N/A	4067	49500
		X-23639	N/A	N/A	4068	49515
		X-23655	N/A	N/A	4069	49532
		X-23728	N/A	N/A	4070	49626
		X-23744	N/A	N/A	4071	49642
		X-23780	N/A	N/A	4072	49679
		X-23896	N/A	N/A	4073	49804
		X-23900	N/A	N/A	4074	49808
		X-23908	N/A	N/A	4075	49816
		X-23911	N/A	N/A	4076	49819
		X-23916	N/A	N/A	4077	49825
		X-23918	N/A	N/A	4078	49827
		X-23919	N/A	N/A	4079	49828
		X-23921	N/A	N/A	4080	49830
		X-23923	N/A	N/A	4081	49832
		X-23924	N/A	N/A	4082	49833
		X-23927	N/A	N/A	4083	49836
		X-23933	N/A	N/A	4084	49842
		X-23934	N/A	N/A	4085	49843
		X-23939	N/A	N/A	4086	49848
		X-23941	N/A	N/A	4087	49850
		X-23942	N/A	N/A	4088	49851
		X-23944	N/A	N/A	4089	49853
		X-23945	N/A	N/A	4090	49854
		X-23946	N/A	N/A	4091	49855
		X-23947	N/A	N/A	4092	49856
		X-23950	N/A	N/A	4093	49859
		X-23951	N/A	N/A	4094	49860
		X-23953	N/A	N/A	4095	49862
		X-23956	N/A	N/A	4096	49865
		X-23957	N/A	N/A	4097	49866
		X-23959	N/A	N/A	4098	49868
		X-23960	N/A	N/A	4099	49869
		X-23961	N/A	N/A	4100	49870
		X-23970	N/A	N/A	4101	49879
		X-23974	N/A	N/A	4102	49883
		X-24027	N/A	N/A	4103	52056
		X-24229	N/A	N/A	4104	52266
		X-24234	N/A	N/A	4105	52271
		X-24253	N/A	N/A	4106	52305
		X-24257	N/A	N/A	4107	52311
		X-24273	N/A	N/A	4108	52333
		X-24425	N/A	N/A	4109	52655
		X-24639	N/A	N/A	4110	53067
		X-24752	N/A	N/A	4111	54686
		X-24753	N/A	N/A	4112	54687
		X-24853	N/A	N/A	4113	54881
		X-24928	N/A	N/A	4114	55079
		X-24984	N/A	N/A	4115	57853
		X-24996	N/A	N/A	4116	61518
		X-25030	N/A	N/A	4117	61594
		X-25221	N/A	N/A	4118	62407
		X-25222	N/A	N/A	4119	62408
		X-25227	N/A	N/A	4120	62413
		X-25242	N/A	N/A	4121	62428
		X-25265	N/A	N/A	4122	62494
		X-25365	N/A	N/A	4123	62658
		X-25420	N/A	N/A	4124	62717
		X-25594	N/A	N/A	4125	63145
		X-25803	N/A	N/A	4126	63575
		X-25810	N/A	N/A	4127	63592
		X-25837	N/A	N/A	4128	63703
		X-25840	N/A	N/A	4129	63706
		X-25847	N/A	N/A	4130	63713
		X-25853	N/A	N/A	4131	63719
		X-25854	N/A	N/A	4132	63720
		X-25855	N/A	N/A	4133	63721
		X-25881	N/A	N/A	4134	63781
		X-25882	N/A	N/A	4135	63782
		X-25948	N/A	N/A	4136	63899
		X-25949	N/A	N/A	4137	63900
		X-25959	N/A	N/A	4138	63910
		X-25967	N/A	N/A	4139	63956
