## Supplementary material for "Nutritional quality and genetic differences of five amaranth cultivars revealed by metabolome profiling and whole-genome sequencing": Table S9

### Sheet: colar_fountain_te_table
Table S9. Repetitive sequences in the five amaranth genomes
Total Sequences:	1082				Total Sequences:	1030				Total Sequences:	1004				Total Sequences:	1195				Total Sequences:	1625
Total Length:	467727313 bp				Total Length:	462533308 bp				Total Length:	463567377 bp				Total Length:	480005045 bp				Total Length:	474520801 bp
CF					ET					GG					HR					NM
Repeat Class	Count	bpMasked	%masked		Repeat Class	Count	bpMasked	%masked		Repeat Class	Count	bpMasked	%masked		Repeat Class	Count	bpMasked	%masked		Repeat Class	Count	bpMasked	%masked
DNA_DTA	82132	18994251	0.0406		DNA_DTA	84512	18870103	0.0408		DNA_DTA	96705	21702568	0.0468		DNA_DTA	89093	18909695	0.0394		DNA_DTA	89488	19990534	0.0421
DNA_DTC	77360	18239473	0.039		DNA_DTC	72661	17288376	0.0374		DNA_DTC	69030	13729206	0.0296		DNA_DTC	80748	19554324	0.0407		DNA_DTC	62989	14901029	0.0314
DNA_DTH	12730	1860083	0.004		DNA_DTH	12478	1870353	0.004		DNA_DTH	11037	1944099	0.0042		DNA_DTH	12567	1887210	0.0039		DNA_DTH	6988	1542879	0.0033
DNA_DTM	108643	25858295	0.0553		DNA_DTM	125353	29025984	0.0628		DNA_DTM	113462	28655217	0.0618		DNA_DTM	115930	30209171	0.0629		DNA_DTM	117405	28437723	0.0599
DNA_DTT	219693	36485456	0.078		DNA_DTT	211506	35965565	0.0778		DNA_DTT	228306	33716119	0.0727		DNA_DTT	220195	33653167	0.0701		DNA_DTT	225252	35183121	0.0741
LTR_Copia	67701	40194962	0.0859		LTR_Copia	109285	42855336	0.0927		LTR_Copia	101562	47566928	0.1026		LTR_Copia	100984	48335284	0.1007		LTR_Copia	95326	47448443	0.1
LTR_Gypsy	44708	36345301	0.0777		LTR_Gypsy	43907	35439799	0.0766		LTR_Gypsy	45224	35423616	0.0764		LTR_Gypsy	62586	39692341	0.0827		LTR_Gypsy	47344	36402501	0.0767
LTR_unknown	77499	26816707	0.0573		LTR_unknown	114865	26036004	0.0563		LTR_unknown	69199	24778116	0.0535		LTR_unknown	59187	22871776	0.0476		LTR_unknown	66531	25884249	0.0545
MITE_DTA	21589	3359488	0.0072		MITE_DTA	21492	3470860	0.0075		MITE_DTA	20921	3459583	0.0075		MITE_DTA	26681	4130155	0.0086		MITE_DTA	23826	3679751	0.0078
MITE_DTC	3025	418330	0.0009		MITE_DTC	2657	426265	0.0009		MITE_DTC	2322	277324	0.0006		MITE_DTC	1531	154301	0.0003		MITE_DTC	1640	211160	0.0004
MITE_DTH	22191	3385700	0.0072		MITE_DTH	25278	3979538	0.0086		MITE_DTH	539	115022	0.0002		MITE_DTH	3083	1349065	0.0028		MITE_DTH	1509	344900	0.0007
MITE_DTM	36740	8092922	0.0173		MITE_DTM	84348	7793734	0.0169		MITE_DTM	12716	6152779	0.0133		MITE_DTM	16615	2497865	0.0052		MITE_DTM	46087	6084971	0.0128
MITE_DTT	19525	2743472	0.0059		MITE_DTT	16857	2141078	0.0046		MITE_DTT	21740	2872740	0.0062		MITE_DTT	20454	2547553	0.0053		MITE_DTT	20243	2528578	0.0053
Total	793536	222794440	0.4763		Total	925199	225162995	0.4868		Total	792763	220393317	0.4754		Total	809654	225791907	0.4704		Total	804628	222639839	0.4692
