## Supplementary material for "Nutritional quality and genetic differences of five amaranth cultivars revealed by metabolome profiling and whole-genome sequencing": Table S12

### Sheet: Colar Fountain (CF)
S12. Functional annotation of the predicted genes.
Colar Fountain (CF)
#Genes	biological_process	#Genes	molecular_function	# Genes	cellular_component
2486	photosynthesis	5118	transferase activity	5301	plastid
2450	generation of precursor metabolites and energy	3841	hydrolase activity	3529	thylakoid
2222	transmembrane transport	2977	RNA binding	2483	nucleus
1592	carbohydrate derivative metabolic process	2532	structural molecule activity	2389	ribosome
1550	nucleobase-containing small molecule metabolic process	2526	catalytic activity, acting on a protein	1616	mitochondrion
1255	regulation of DNA-templated transcription	2471	transporter activity	1570	cytosol
1010	carbohydrate metabolic process	2321	DNA binding	840	plasma membrane
999	DNA-templated transcription	2242	oxidoreductase activity	515	Golgi apparatus
763	lipid metabolic process	2140	ATP-dependent activity	459	endoplasmic reticulum
759	signaling	1572	catalytic activity, acting on RNA	336	membrane
682	vesicle-mediated transport	1195	ligase activity	313	chromosome
608	anatomical structure development	999	protein binding	243	cytoskeleton
521	cytoplasmic translation	834	transcription regulator activity	237	nucleoplasm
467	amino acid metabolic process	778	lyase activity	235	organelle
456	mRNA metabolic process	409	catalytic activity, acting on DNA	211	endosome
434	DNA repair	392	molecular function regulator activity	209	nucleolus
421	protein catabolic process	381	translation regulator activity	174	vacuole
410	protein-containing complex assembly	333	lipid binding	172	extracellular region
381	intracellular protein transport	315	zinc ion binding	168	cell wall
340	ribosome biogenesis	298	cytoskeletal protein binding	137	cytoplasmic vesicle
265	cytoskeleton organization	294	nucleic acid binding	121	cytoplasm
248	tRNA metabolic process	293	isomerase activity	113	peroxisome
247	cell wall organization or biogenesis	262	GTPase activity	86	nuclear envelope
246	defense response to other organism	215	catalytic activity	86	nuclear chromosome
211	sulfur compound metabolic process	208	molecular adaptor activity	49	microtubule organizing center
198	membrane organization	168	antioxidant activity	45	extracellular space
177	DNA replication	117	protein folding chaperone	34	lysosome
176	reproductive process	115	molecular transducer activity	20	lipid droplet
170	chromatin organization	81	metal ion binding	9	endomembrane system
163	mitochondrial gene expression	78	cytoskeletal motor activity	8	Cul4A-RING E3 ubiquitin ligase complex
161	DNA recombination	74	histone binding	8	cellular anatomical entity
158	mitotic cell cycle	68	molecular carrier activity	6	plasmodesma
154	protein folding	66	calcium ion binding	6	nascent polypeptide-associated complex
149	nucleocytoplasmic transport	49	small molecule sensor activity	6	Cul4-RING E3 ubiquitin ligase complex
145	telomere organization	34	ADP binding	4	ubiquitin ligase complex
112	chromosome segregation	30	protein dimerization activity	4	intracellular anatomical structure
110	protein glycosylation	26	ATP binding	3	proteasome regulatory particle, lid subcomplex
99	cellular modified amino acid metabolic process	24	electron transfer activity	3	outer membrane
93	mitochondrion organization	23	general transcription initiation factor activity	3	NatC complex
78	protein maturation	21	protein tag activity	2	extracellular matrix
66	vitamin metabolic process	16	chromatin binding	2	cilium
66	regulatory ncRNA-mediated gene silencing	15	GTP binding	2	CIA complex
66	autophagy	13	nutrient reservoir activity	2	CCR4-NOT complex
61	meiotic nuclear division	10	unfolded protein binding	2	AP-5 adaptor complex
57	microtubule-based movement	10	FAD binding	1	SCF ubiquitin ligase complex
56	cell differentiation	9	polysaccharide binding	1	RQC complex
48	cytokinesis	8	cyclase activity	1	ribonucleoprotein complex
45	peroxisome organization	8	calmodulin binding	1	ribonuclease H2 complex
44	mitotic nuclear division	7	ubiquitin binding	1	RAVE complex
42	detoxification	6	receptor ligand activity	1	protein-containing complex
40	protein ubiquitination	6	iron-sulfur cluster binding	1	proteasome complex
38	DNA integration	6	heme binding	1	periplasmic space
37	response to auxin	6	copper ion binding	1	cullin-RING ubiquitin ligase complex
31	defense response	6	carbohydrate binding	1	cell periphery
26	programmed cell death	5	iron ion binding	1	BORC complex
22	snRNA metabolic process	5	chitin binding
22	immune system process	5	AMP binding
17	extracellular matrix organization	4	chloroplast targeting sequence binding
15	protein transport	3	toxin activity
13	magnesium ion homeostasis	3	ribosome binding
13	establishment or maintenance of cell polarity	3	pyridoxal phosphate binding
12	protein localization to membrane	3	nucleotide binding
11	positive regulation of growth	3	Hsp90 protein binding
10	response to red or far red light	3	ferrous iron binding
10	response to endoplasmic reticulum stress	3	ferric iron binding
10	negative gravitropism	3	amino acid binding
10	iron-sulfur cluster assembly	2	ubiquitin protein ligase binding
10	hydrotropism	2	small GTPase binding
8	response to heat	2	selenium binding
8	chloroplast fission	2	protein heterodimerization activity
7	recognition of pollen	2	oxygen binding
6	protein localization to plasma membrane	2	Hsp70 protein binding
6	organelle organization	2	cation binding
6	intracellular manganese ion homeostasis	1	ubiquitin-like protein binding
6	endomembrane system organization	1	ubiquitin conjugating enzyme binding
5	response to aluminum ion	1	thiamine pyrophosphate binding
5	response to acidic pH	1	TBP-class protein binding
5	protein targeting to membrane	1	syntaxin binding
5	lipid transport	1	starch binding
5	gravitropism	1	small molecule binding
5	cell adhesion	1	protein phosphatase binding
4	response to abscisic acid	1	protein kinase binding
4	response to abiotic stimulus	1	polyamine binding
4	regulation of growth	1	nickel cation binding
4	regulation of gene expression	1	NAD binding
4	regulation of cohesin loading	1	magnesium ion binding
4	proteolysis	1	flavin adenine dinucleotide binding
4	protein targeting to chloroplast	1	cullin family protein binding
4	phototropism	1	ATPase binding
4	nitrogen cycle metabolic process	1	anaphase-promoting complex binding
4	cellular response to phosphate starvation	1	2 iron, 2 sulfur cluster binding
4	cellular response to nitrogen starvation
4	cellular metabolic process
4	cell motility
4	biosynthetic process
4	asymmetric cell division
3	superoxide metabolic process
3	response to chitin
3	regulation of auxin polar transport
3	regulation of actin filament-based process
3	iron ion transport
3	intracellular sequestering of iron ion
3	DNA damage response
3	amino acid transport
2	ubiquinone biosynthetic process
2	RNA splicing
2	response to sucrose
2	response to stress
2	response to stimulus
2	response to gibberellin
2	response to ethylene
2	obsolete nitrogen compound metabolic process
2	negative regulation of GTPase activity
2	glyoxal metabolic process
2	cellular response to UV-B
2	cellular response to high light intensity
2	carboxylic acid metabolic process
1	vacuolar acidification
1	transport of virus in multicellular host
1	translational termination
1	SRP-dependent cotranslational protein targeting to membrane
1	RNA processing
1	RNA catabolic process
1	response to water deprivation
1	response to UV-B
1	response to osmotic stress
1	response to metal ion
1	response to karrikin
1	response to high light intensity
1	response to desiccation
1	response to cold
1	response to bacterium
1	regulation of translational initiation
1	regulation of post-transcriptional gene silencing
1	regulation of GTPase activity
1	regulation of cyclin-dependent protein serine/threonine kinase activity
1	regulation of cellular response to heat
1	regulation of asymmetric cell division
1	protein stabilization
1	protein polyubiquitination
1	protein neddylation
1	protein modification process
1	protein localization
1	protein-containing complex disassembly
1	potassium ion transport
1	polyamine transport
1	plasmodesmata-mediated intercellular transport
1	phytochromobilin biosynthetic process
1	peroxisomal membrane transport
1	one-carbon metabolic process
1	nucleoid organization
1	nonphotochemical quenching
1	negative regulation of organ growth
1	monoatomic ion transport
1	Mo-molybdopterin cofactor biosynthetic process
1	lysosome organization
1	lysosome localization
1	lipid storage
1	lipid droplet organization
1	intracellular transport
1	intracellular copper ion homeostasis
1	hyperosmotic salinity response
1	Group II intron splicing
1	developmental process
1	collagen metabolic process
1	circulatory system process
1	chromosome organization
1	chlorophyll biosynthetic process
1	cellular response to salt stress
1	cell redox homeostasis
1	carbohydrate transport

### Sheet: Emerald Tassels (ET)
Emerald Tassels (ET)
#Genes	biological_process	#Genes	molecular_function	# Genes	cellular_component
1799	generation of precursor metabolites and energy	2281	transferase activity	3696	plastid
1161	transmembrane transport	1923	hydrolase activity	1576	thylakoid
1160	photosynthesis	1605	oxidoreductase activity	1467	ribosome
765	carbohydrate derivative metabolic process	1527	structural molecule activity	952	nucleus
712	nucleobase-containing small molecule metabolic process	1303	RNA binding	951	mitochondrion
677	carbohydrate metabolic process	1150	DNA binding	549	membrane
662	regulation of DNA-templated transcription	1120	ATP-dependent activity	542	plasma membrane
392	DNA-templated transcription	1117	transporter activity	322	cytosol
378	lipid metabolic process	916	catalytic activity, acting on a protein	216	Golgi apparatus
365	amino acid metabolic process	620	catalytic activity, acting on RNA	195	endoplasmic reticulum
333	signaling	551	ligase activity	114	cytoskeleton
319	vesicle-mediated transport	444	lyase activity	90	extracellular region
283	anatomical structure development	402	transcription regulator activity	89	organelle
185	protein-containing complex assembly	213	isomerase activity	81	endosome
171	mRNA metabolic process	168	GTPase activity	75	chromosome
156	intracellular protein transport	136	translation regulator activity	57	cytoplasmic vesicle
149	reproductive process	136	lipid binding	56	nucleoplasm
145	ribosome biogenesis	128	catalytic activity, acting on DNA	54	vacuole
140	tRNA metabolic process	116	molecular function regulator activity	52	nucleolus
136	sulfur compound metabolic process	89	cytoskeletal protein binding	46	peroxisome
130	cell wall organization or biogenesis	82	metal ion binding	44	external encapsulating structure
120	protein catabolic process	79	antioxidant activity	29	cytoplasm
105	DNA repair	68	protein folding chaperone	23	nuclear envelope
90	cytoskeleton organization	65	molecular adaptor activity	17	nuclear chromosome
85	protein folding	48	molecular transducer activity	13	outer membrane-bounded periplasmic space
77	DNA replication	44	catalytic activity	12	cell wall
72	membrane organization	37	nucleic acid binding	10	outer membrane
72	defense response to other organism	35	zinc ion binding	9	periplasmic space
69	chromatin organization	34	small molecule sensor activity	7	lipid droplet
63	vitamin metabolic process	32	cytoskeletal motor activity	6	microtubule organizing center
53	DNA recombination	29	molecular carrier activity	6	extracellular space
53	cell differentiation	17	histone binding	5	plasmodesma
49	cellular modified amino acid metabolic process	16	calcium ion binding	3	ribonucleoprotein complex
42	cytoplasmic translation	10	GTP binding	3	nascent polypeptide-associated complex
41	nucleocytoplasmic transport	10	2 iron, 2 sulfur cluster binding	3	cellular anatomical entity
31	mitotic cell cycle	8	nucleotide binding	2	proteasome regulatory particle, lid subcomplex
30	cytokinesis	8	ATP binding	2	DNA-directed RNA polymerase complex
29	mitochondrion organization	7	protein tag activity	1	ubiquitin ligase complex
28	protein maturation	7	protein dimerization activity	1	proteasome complex
25	chromosome segregation	7	iron-sulfur cluster binding	1	pilus
23	mitochondrial gene expression	6	toxin activity	1	nucleoid
22	autophagy	5	iron ion binding	1	NatC complex
20	microtubule-based movement	5	general transcription initiation factor activity	1	lysosome
17	amino acid transport	4	pyridoxal phosphate binding	1	host outer membrane
15	regulatory ncRNA-mediated gene silencing	4	flavin adenine dinucleotide binding	1	endomembrane system
15	protein ubiquitination	4	amino acid binding	1	Cul4-RING E3 ubiquitin ligase complex
15	cell motility	3	heme binding	1	CIA complex
14	cell adhesion	3	chromatin binding
13	peroxisome organization	2	ubiquitin binding
12	immune system process	2	thiamine pyrophosphate binding
10	programmed cell death	2	protein kinase binding
10	iron-sulfur cluster assembly	2	polyamine binding
9	response to stimulus	2	peptidoglycan binding
9	meiotic nuclear division	2	nutrient reservoir activity
9	detoxification	2	cyclase activity
8	protein glycosylation	2	copper ion binding
7	nitrogen cycle metabolic process	2	carbohydrate binding
7	magnesium ion homeostasis	2	AMP binding
7	DNA integration	2	ADP binding
6	extracellular matrix organization	2	4 iron, 4 sulfur cluster binding
5	protein transport	1	ubiquitin-like protein binding
5	mitotic nuclear division	1	ubiquitin conjugating enzyme binding
5	defense response	1	selenium binding
5	biosynthetic process	1	quinone binding
4	response to red or far red light	1	protein heterodimerization activity
4	response to cold	1	protein-folding chaperone binding
4	response to abscisic acid	1	pore-forming activity
4	negative gravitropism	1	magnesium ion binding
4	establishment or maintenance of cell polarity	1	cullin family protein binding
4	cellular response to salt stress	1	chloroplast targeting sequence binding
4	bacterial-type flagellum assembly	1	chitin binding
3	snRNA metabolic process
3	response to endoplasmic reticulum stress
3	response to aluminum ion
3	regulation of gene expression
2	ubiquinone biosynthetic process
2	translation
2	response to water deprivation
2	response to stress
2	response to auxin
2	response to acidic pH
2	regulation of macromolecule metabolic process
2	protein localization to plasma membrane
2	polyamine transport
2	organic substance transport
2	cellular response to acidic pH
1	translational termination
1	secondary metabolite biosynthetic process
1	RNA processing
1	response to UV-B
1	response to sucrose
1	response to salt stress
1	response to salicylic acid
1	response to metal ion
1	response to jasmonic acid
1	response to heat
1	response to biotic stimulus
1	response to abiotic stimulus
1	rescue of stalled ribosome
1	regulation of translation
1	regulation of auxin polar transport
1	regulation of actin filament-based process
1	pyrroloquinoline quinone biosynthetic process
1	protein targeting to chloroplast
1	protein stabilization
1	protein neddylation
1	protein modification process
1	potassium ion transport
1	post-transcriptional regulation of gene expression
1	positive regulation of growth
1	phospholipid transport
1	phosphate ion transport
1	organonitrogen compound biosynthetic process
1	organic cyclic compound metabolic process
1	nitrogen compound transport
1	nervous system process
1	negative regulation of phosphate metabolic process
1	multivesicular body assembly
1	molybdate ion transport
1	macromolecule localization
1	lipoprotein transport
1	lipoprotein localization to outer membrane
1	iron ion transport
1	intracellular phosphate ion homeostasis
1	hyperosmotic salinity response
1	hydrotropism
1	heat acclimation
1	DNA-mediated transformation
1	developmental process
1	circulatory system process
1	chromosome organization
1	cellular response to high light intensity
1	cellular biosynthetic process
1	cell junction organization
1	cell division
1	carbohydrate transport
1	bacterial-type flagellum organization

### Sheet: Golden Giant (GG)
Golden Giant (GG)
#Genes	biological_process	#Genes	molecular_function	# Genes	cellular_component
3341	generation of precursor metabolites and energy	2381	transferase activity	5614	plastid
1746	photosynthesis	2264	structural molecule activity	2467	thylakoid
1149	transmembrane transport	2016	hydrolase activity	2196	ribosome
814	carbohydrate derivative metabolic process	1889	oxidoreductase activity	1462	mitochondrion
811	nucleobase-containing small molecule metabolic process	1655	RNA binding	893	nucleus
685	carbohydrate metabolic process	1455	ATP-dependent activity	389	membrane
615	DNA-templated transcription	1148	transporter activity	282	cytosol
429	vesicle-mediated transport	1046	DNA binding	197	plasma membrane
406	regulation of DNA-templated transcription	815	catalytic activity, acting on a protein	190	Golgi apparatus
280	lipid metabolic process	756	catalytic activity, acting on RNA	160	endoplasmic reticulum
265	signaling	710	ligase activity	106	cytoskeleton
246	amino acid metabolic process	465	lyase activity	81	chromosome
233	anatomical structure development	257	transcription regulator activity	80	extracellular region
199	mRNA metabolic process	187	lipid binding	78	endosome
172	protein-containing complex assembly	163	GTPase activity	65	organelle
143	intracellular protein transport	152	isomerase activity	59	nucleoplasm
136	reproductive process	116	molecular function regulator activity	51	cytoplasmic vesicle
122	protein catabolic process	113	translation regulator activity	46	vacuole
110	ribosome biogenesis	79	cytoskeletal protein binding	46	nucleolus
100	cell wall organization or biogenesis	72	catalytic activity, acting on DNA	42	peroxisome
92	sulfur compound metabolic process	65	metal ion binding	20	nuclear envelope
91	tRNA metabolic process	64	protein folding chaperone	19	cytoplasm
91	cytoskeleton organization	58	antioxidant activity	12	nuclear chromosome
69	DNA repair	52	molecular adaptor activity	11	cellular anatomical entity
65	chromatin organization	34	molecular transducer activity	8	microtubule organizing center
59	membrane organization	32	catalytic activity	6	extracellular space
52	defense response to other organism	29	zinc ion binding	5	plasmodesma
51	protein folding	23	molecular carrier activity	5	lipid droplet
46	cytoplasmic translation	21	nucleic acid binding	5	cell wall
44	cell differentiation	19	small molecule sensor activity	4	proteasome complex
42	nucleocytoplasmic transport	19	cytoskeletal motor activity	3	ribonucleoprotein complex
42	DNA replication	16	calcium ion binding	3	nascent polypeptide-associated complex
34	vitamin metabolic process	14	histone binding	2	NatC complex
33	mitotic cell cycle	13	GTP binding	2	Cul4-RING E3 ubiquitin ligase complex
31	cellular modified amino acid metabolic process	10	protein tag activity	1	protein-containing complex
29	DNA recombination	8	ATP binding	1	proteasome regulatory particle, lid subcomplex
24	mitochondrion organization	7	iron-sulfur cluster binding	1	proteasome regulatory particle
20	cytokinesis	5	protein dimerization activity	1	lysosome
18	protein maturation	5	chromatin binding	1	GO Term
18	chromosome segregation	4	toxin activity	1	endomembrane system
18	autophagy	4	nutrient reservoir activity	1	DNA-directed RNA polymerase complex
17	protein ubiquitination	4	heme binding	1	CIA complex
14	microtubule-based movement	4	general transcription initiation factor activity	1	CCR4-NOT core complex
13	regulatory ncRNA-mediated gene silencing	4	amino acid binding
12	mitochondrial gene expression	3	iron ion binding
10	programmed cell death	2	ubiquitin binding
10	peroxisome organization	2	pyridoxal phosphate binding
9	extracellular matrix organization	2	cyclase activity
9	detoxification	2	carbohydrate binding
8	meiotic nuclear division	2	calmodulin binding
8	immune system process	1	thiamine pyrophosphate binding
7	response to stimulus	1	small molecule binding
7	nitrogen cycle metabolic process	1	selenium binding
7	magnesium ion homeostasis	1	protein phosphatase binding
7	iron-sulfur cluster assembly	1	protein-folding chaperone binding
6	protein glycosylation	1	polysaccharide binding
6	amino acid transport	1	nucleotide binding
5	response to abiotic stimulus	1	NAD+ binding
4	protein transport	1	NAD binding
4	establishment or maintenance of cell polarity	1	magnesium ion binding
4	defense response	1	GO Term
3	snRNA metabolic process	1	flavin adenine dinucleotide binding
3	response to auxin	1	copper ion binding
3	response to abscisic acid	1	AMP binding
3	mitotic nuclear division	1	ADP binding
3	cellular response to phosphate starvation	1	4 iron, 4 sulfur cluster binding
3	carbohydrate transport
3	biosynthetic process
2	telomere organization
2	response to sucrose
2	response to stress
2	response to high light intensity
2	response to endoplasmic reticulum stress
2	response to desiccation
2	response to cold
2	response to biotic stimulus
2	response to bacterium
2	response to aluminum ion
2	response to acidic pH
2	regulation of macromolecule metabolic process
2	regulation of gene expression
2	regulation of actin filament-based process
2	protein localization to plasma membrane
2	positive regulation of growth
2	nonphotochemical quenching
2	intracellular manganese ion homeostasis
2	cell adhesion
1	translation
1	RNA processing
1	response to water deprivation
1	response to UV-B
1	response to red or far red light
1	response to other organism
1	response to metal ion
1	response to jasmonic acid
1	response to heat
1	regulation of auxin polar transport
1	proteolysis
1	protein stabilization
1	protein modification process
1	phosphate ion transport
1	organelle organization
1	one-carbon metabolic process
1	negative gravitropism
1	multivesicular body assembly
1	macromolecule localization
1	hyperosmotic salinity response
1	hydrotropism
1	GO Term
1	DNA integration
1	developmental process
1	cytidine to uridine editing
1	circulatory system process
1	chromosome organization
1	chlorophyll biosynthetic process
1	cellular response to UV-B
1	cellular response to salt stress
1	cell redox homeostasis
1	cell junction organization
1	carboxylic acid metabolic process

### Sheet: Hopi Red Dye (HR)
Hopi Red Dye (HR)
#Genes	biological_process	#Genes	molecular_function	# Genes	cellular_component
2291	generation of precursor metabolites and energy	6317	plastid	2544	transferase activity
2063	photosynthesis	2870	thylakoid	2434	structural molecule activity
1284	transmembrane transport	2365	ribosome	2148	hydrolase activity
948	nucleobase-containing small molecule metabolic process	1511	mitochondrion	2124	oxidoreductase activity
945	carbohydrate derivative metabolic process	860	nucleus	1780	RNA binding
733	carbohydrate metabolic process	386	membrane	1589	ATP-dependent activity
724	DNA-templated transcription	288	cytosol	1283	transporter activity
452	vesicle-mediated transport	200	plasma membrane	1146	DNA binding
404	regulation of DNA-templated transcription	190	Golgi apparatus	872	catalytic activity, acting on RNA
284	lipid metabolic process	156	endoplasmic reticulum	822	catalytic activity, acting on a protein
265	signaling	109	cytoskeleton	815	ligase activity
245	amino acid metabolic process	79	extracellular region	523	lyase activity
234	anatomical structure development	78	endosome	252	transcription regulator activity
164	mRNA metabolic process	78	chromosome	216	lipid binding
145	protein-containing complex assembly	68	organelle	164	GTPase activity
144	intracellular protein transport	60	nucleoplasm	149	isomerase activity
136	reproductive process	52	cytoplasmic vesicle	120	translation regulator activity
123	protein catabolic process	49	peroxisome	114	molecular function regulator activity
111	ribosome biogenesis	48	vacuole	83	cytoskeletal protein binding
97	cell wall organization or biogenesis	48	nucleolus	83	catalytic activity, acting on DNA
96	cytoskeleton organization	20	nuclear envelope	66	protein folding chaperone
94	sulfur compound metabolic process	19	cytoplasm	60	metal ion binding
88	tRNA metabolic process	11	nuclear chromosome	59	antioxidant activity
66	DNA repair	11	cellular anatomical entity	52	molecular adaptor activity
63	chromatin organization	8	microtubule organizing center	36	catalytic activity
61	membrane organization	7	extracellular space	33	molecular transducer activity
51	protein folding	5	plasmodesma	28	zinc ion binding
51	defense response to other organism	4	proteasome complex	23	nucleic acid binding
48	cytoplasmic translation	4	lipid droplet	21	cytoskeletal motor activity
46	cell differentiation	4	cell wall	20	molecular carrier activity
43	nucleocytoplasmic transport	3	ribonucleoprotein complex	18	small molecule sensor activity
42	DNA replication	3	nascent polypeptide-associated complex	16	calcium ion binding
34	vitamin metabolic process	2	NatC complex	14	GTP binding
33	cellular modified amino acid metabolic process	2	Cul4-RING E3 ubiquitin ligase complex	13	histone binding
30	mitotic cell cycle	1	protein-containing complex	10	protein tag activity
25	mitochondrion organization	1	proteasome regulatory particle, lid subcomplex	7	iron-sulfur cluster binding
24	DNA recombination	1	proteasome regulatory particle	7	ATP binding
18	protein maturation	1	lysosome	5	protein dimerization activity
18	autophagy	1	endomembrane system	5	chromatin binding
17	protein ubiquitination	1	DNA-directed RNA polymerase complex	4	nutrient reservoir activity
17	cytokinesis	1	CIA complex	4	heme binding
17	chromosome segregation	1	CCR4-NOT core complex	4	general transcription initiation factor activity
14	regulatory ncRNA-mediated gene silencing			4	amino acid binding
13	microtubule-based movement			3	toxin activity
12	detoxification			3	iron ion binding
11	peroxisome organization			2	ubiquitin binding
11	mitochondrial gene expression			2	thiamine pyrophosphate binding
10	programmed cell death			2	pyridoxal phosphate binding
8	immune system process			2	magnesium ion binding
7	response to stimulus			2	carbohydrate binding
7	meiotic nuclear division			2	calmodulin binding
7	magnesium ion homeostasis			2	AMP binding
7	iron-sulfur cluster assembly			1	small molecule binding
7	extracellular matrix organization			1	selenium binding
6	protein glycosylation			1	protein phosphatase binding
6	nitrogen cycle metabolic process			1	protein-folding chaperone binding
5	response to abiotic stimulus			1	nucleotide binding
5	amino acid transport			1	NAD binding
4	establishment or maintenance of cell polarity			1	flavin adenine dinucleotide binding
4	defense response			1	cyclase activity
3	snRNA metabolic process			1	copper ion binding
3	response to endoplasmic reticulum stress			1	ADP binding
3	response to auxin			1	4 iron, 4 sulfur cluster binding
3	response to abscisic acid
3	protein transport
3	mitotic nuclear division
3	carbohydrate transport
3	biosynthetic process
2	response to sucrose
2	response to stress
2	response to red or far red light
2	response to high light intensity
2	response to desiccation
2	response to cold
2	response to biotic stimulus
2	response to bacterium
2	response to aluminum ion
2	response to acidic pH
2	regulation of macromolecule metabolic process
2	regulation of gene expression
2	regulation of actin filament-based process
2	protein localization to plasma membrane
2	positive regulation of growth
2	nonphotochemical quenching
2	negative gravitropism
2	intracellular manganese ion homeostasis
2	DNA integration
2	chromosome organization
2	cell adhesion
1	translation
1	telomere organization
1	SRP-dependent cotranslational protein targeting to membrane
1	RNA processing
1	response to water deprivation
1	response to UV-B
1	response to other organism
1	response to metal ion
1	response to jasmonic acid
1	response to heat
1	regulation of auxin polar transport
1	proteolysis
1	protein stabilization
1	protein modification process
1	phosphate ion transport
1	organelle organization
1	one-carbon metabolic process
1	multivesicular body assembly
1	macromolecule localization
1	intracellular transport
1	hyperosmotic salinity response
1	hydrotropism
1	developmental process
1	cytidine to uridine editing
1	circulatory system process
1	chlorophyll biosynthetic process
1	cellular response to UV-B
1	cellular response to salt stress
1	cellular response to phosphate starvation
1	cell redox homeostasis
1	carboxylic acid metabolic process

### Sheet: New Mexico (NM)
New Mexico (NM)
#Genes	biological_process	#Genes	molecular_function	# Genes	cellular_component
1917	photosynthesis	2541	transferase activity	5856	plastid
1766	generation of precursor metabolites and energy	2294	structural molecule activity	2658	thylakoid
1305	transmembrane transport	2131	hydrolase activity	2230	ribosome
926	carbohydrate derivative metabolic process	1988	oxidoreductase activity	1397	mitochondrion
912	nucleobase-containing small molecule metabolic process	1748	RNA binding	913	nucleus
728	carbohydrate metabolic process	1526	ATP-dependent activity	408	membrane
648	DNA-templated transcription	1292	transporter activity	289	cytosol
438	regulation of DNA-templated transcription	1125	DNA binding	237	plasma membrane
417	vesicle-mediated transport	868	catalytic activity, acting on a protein	197	Golgi apparatus
312	lipid metabolic process	820	catalytic activity, acting on RNA	168	endoplasmic reticulum
282	amino acid metabolic process	804	ligase activity	107	cytoskeleton
274	signaling	520	lyase activity	83	extracellular region
244	anatomical structure development	272	transcription regulator activity	82	chromosome
184	mRNA metabolic process	234	lipid binding	78	endosome
175	protein-containing complex assembly	170	GTPase activity	70	organelle
149	intracellular protein transport	155	isomerase activity	57	nucleoplasm
139	reproductive process	127	translation regulator activity	56	cytoplasmic vesicle
129	protein catabolic process	112	molecular function regulator activity	48	vacuole
116	ribosome biogenesis	84	cytoskeletal protein binding	48	nucleolus
111	tRNA metabolic process	82	catalytic activity, acting on DNA	43	peroxisome
110	cell wall organization or biogenesis	66	protein folding chaperone	21	cytoplasm
103	sulfur compound metabolic process	65	metal ion binding	20	nuclear envelope
96	cytoskeleton organization	63	antioxidant activity	14	nuclear chromosome
73	DNA repair	55	molecular adaptor activity	13	external encapsulating structure
66	chromatin organization	42	catalytic activity	11	cellular anatomical entity
63	membrane organization	34	molecular transducer activity	8	microtubule organizing center
55	protein folding	31	nucleic acid binding	8	cell wall
50	defense response to other organism	26	small molecule sensor activity	6	extracellular space
50	cytoplasmic translation	25	zinc ion binding	5	proteasome complex
48	DNA replication	25	molecular carrier activity	5	plasmodesma
45	cell differentiation	18	cytoskeletal motor activity	5	lipid droplet
44	vitamin metabolic process	16	calcium ion binding	3	ribonucleoprotein complex
43	nucleocytoplasmic transport	13	GTP binding	3	nascent polypeptide-associated complex
33	mitotic cell cycle	12	histone binding	2	NatC complex
33	DNA recombination	10	protein tag activity	2	lysosome
33	cellular modified amino acid metabolic process	9	iron-sulfur cluster binding	2	Cul4-RING E3 ubiquitin ligase complex
25	cytokinesis	8	ATP binding	1	protein-containing complex
24	protein maturation	5	toxin activity	1	proteasome regulatory particle
22	mitochondrion organization	5	protein dimerization activity	1	endomembrane system
20	chromosome segregation	5	chromatin binding	1	DNA-directed RNA polymerase complex
20	autophagy	4	nutrient reservoir activity	1	CIA complex
18	protein ubiquitination	4	heme binding	1	CCR4-NOT core complex
14	regulatory ncRNA-mediated gene silencing	4	general transcription initiation factor activity
14	microtubule-based movement	4	amino acid binding
11	peroxisome organization	3	iron ion binding
11	mitochondrial gene expression	2	ubiquitin binding
11	detoxification	2	pyridoxal phosphate binding
10	programmed cell death	2	flavin adenine dinucleotide binding
10	DNA integration	2	copper ion binding
9	immune system process	2	carbohydrate binding
9	extracellular matrix organization	2	calmodulin binding
8	meiotic nuclear division	1	thiamine pyrophosphate binding
7	response to stimulus	1	small molecule binding
7	nitrogen cycle metabolic process	1	selenium binding
7	magnesium ion homeostasis	1	protein phosphatase binding
7	iron-sulfur cluster assembly	1	protein-folding chaperone binding
6	protein glycosylation	1	polysaccharide binding
6	amino acid transport	1	nucleotide binding
5	response to abiotic stimulus	1	NAD binding
4	establishment or maintenance of cell polarity	1	magnesium ion binding
4	defense response	1	cyclase activity
3	snRNA metabolic process	1	AMP binding
3	response to endoplasmic reticulum stress	1	ADP binding
3	response to auxin	1	4 iron, 4 sulfur cluster binding
3	response to abscisic acid
3	protein transport
3	mitotic nuclear division
3	cellular response to phosphate starvation
3	carbohydrate transport
3	biosynthetic process
2	telomere organization
2	response to sucrose
2	response to stress
2	response to red or far red light
2	response to high light intensity
2	response to desiccation
2	response to cold
2	response to biotic stimulus
2	response to bacterium
2	response to aluminum ion
2	response to acidic pH
2	regulation of gene expression
2	regulation of actin filament-based process
2	protein localization to plasma membrane
2	positive regulation of growth
2	nonphotochemical quenching
2	negative gravitropism
2	intracellular manganese ion homeostasis
2	chromosome organization
2	cell adhesion
1	translation
1	RNA processing
1	response to water deprivation
1	response to UV-B
1	response to other organism
1	response to metal ion
1	response to jasmonic acid
1	response to heat
1	regulation of translation
1	regulation of macromolecule metabolic process
1	regulation of auxin polar transport
1	proteolysis
1	protein stabilization
1	phosphate ion transport
1	phenylacetate catabolic process
1	organelle organization
1	one-carbon metabolic process
1	multivesicular body assembly
1	macromolecule localization
1	intracellular transport
1	hyperosmotic salinity response
1	hydrotropism
1	developmental process
1	cytidine to uridine editing
1	circulatory system process
1	chlorophyll biosynthetic process
1	cellular response to UV-B
1	cellular response to salt stress
1	cell redox homeostasis
1	cell junction organization
1	cell division
1	carboxylic acid metabolic process
